# Comprehensive Annotations of Human Herpesvirus 6A and 6B Genomes Reveal Novel and Conserved Genomic Features

**DOI:** 10.1101/730028

**Authors:** Yaara Finkel, Dominik Schmiedel, Julie Tai-Schmiedel, Aharon Nachshon, Michal Schwartz, Ofer Mandelboim, Noam Stern-Ginossar

## Abstract

Human herpesvirus 6 (HHV-6) A and B are highly ubiquitous betaherpesviruses, infecting the majority of the human population. Like other herpesviruses, they encompass large genomes and our understanding of their protein coding potential is far from complete. Here we employ ribosome profiling and systematic transcript analysis to experimentally define the HHV-6 translation products and to follow their temporal expression. We identify hundreds of new open reading frames (ORFs), including many upstream ORFs (uORFs) and internal ORFs (iORFs), generating a complete unbiased atlas of HHV-6 proteome. Furthermore, by integrating systematic data from the prototypic betaherpesvirus, human cytomegalovirus, we uncover numerous uORFs and iORFs that are conserved across betaherpesviruses and we show that uORFs are specifically enriched in late viral genes. Using our transcriptome measurements, we identified three highly abundant HHV-6 encoded long non-coding RNAs (lncRNAs), one of which generates a non-polyadenylated stable intron that appears to be a conserved feature of betaherpesviruses. Overall, our work reveals the complexity of HHV-6 genomes and highlights novel features that are conserved between betaherpesviruses, providing a rich resource for future functional studies.
