## Supplementary material for "Comprehensive Annotations of Human Herpesvirus 6A and 6B Genomes Reveal Novel and Conserved Genomic Features": Table S1

### Sheet: Sheet1
Supp. Table 1: splice junction annotation for HHV-6A
id	strand	STAR_score	TopHat_score	start	stop	intron_size
SJ:ncbi:CT/AC:98435-101635:-	-	21	20	98435	101635	3201
SJ:ncbi:CT/AC:130097-135480:-	-	23	24	130097	135480	5384
SJ:new:GT/AG:75032-93517:+	+	21	38	75032	93517	18486
SJ:new:GT/AG:102223-102497:+	+	27	42	102223	102497	275
SJ:new:CT/AC:135860-136648:-	-	36	49	135860	136648	789
SJ:ncbi:CT/AC:135675-135762:-	-	51	52	135675	135762	88
SJ:new:GT/AG:121040-121467:+	+	29	55	121040	121467	428
SJ:new:CT/AC:17627-18286:-	-	31	56	17627	18286	660
SJ:new:GT/AG:21749-21825:+	+	31	56	21749	21825	77
SJ:ncbi:CT/AC:14893-14980:-	-	52	60	14893	14980	88
SJ:new:GT/AG:70183-74971:+	+	36	63	70183	74971	4789
SJ:new:GT/AG:73199-73900:+	+	42	63	73199	73900	702
SJ:new:GT/AG:121120-121467:+	+	33	67	121120	121467	348
SJ:ncbi:GT/AG:121120-121201:+	+	54	68	121120	121201	82
SJ:ncbi:CT/AC:27060-27143:-	-	69	73	27060	27143	84
SJ:new:GT/AG:21749-22930:+	+	51	78	21749	22930	1182
SJ:new:GT/AG:121040-121201:+	+	56	78	121040	121201	162
SJ:new:GT/AG:75735-77860:+	+	76	96	75735	77860	2126
SJ:ncbi:GT/AG:136187-136288:+	+	97	96	136187	136288	102
SJ:ncbi:CT/AC:15957-16061:-	-	98	99	15957	16061	105
SJ:ncbi:CT/AC:25631-25703:-	-	104	99	25631	25703	73
SJ:new:CT/AC:144493-144879:-	-	55	100	144493	144879	387
SJ:new:GT/AG:138806-140446:+	+	81	103	138806	140446	1641
SJ:new:CT/AC:147825-148142:-	-	34	120	147825	148142	318
SJ:new:CT/AC:140705-143049:-	-	55	121	140705	143049	2345
SJ:new:CT/AC:29474-29684:-	-	93	143	29474	29684	211
SJ:new:GT/AG:19895-21696:+	+	88	152	19895	21696	1802
SJ:new:CT/AC:145753-145851:-	-	21	153	145753	145851	99
SJ:new:CT/AC:143150-144187:-	-	26	156	143150	144187	1038
SJ:ncbi:CT/AC:25400-25557:-	-	143	160	25400	25557	158
SJ:new:CT/AC:147191-147400:-	-	22	174	147191	147400	210
SJ:new:GT/AG:77309-77860:+	+	158	207	77309	77860	552
SJ:ncbi:GT/AG:120827-120922:+	+	203	209	120827	120922	96
SJ:new:GT/AG:68166-74971:+	+	23	229	68166	74971	6806
SJ:new:GT/AG:28118-28231:+	+	99	232	28118	28231	114
SJ:new:CT/AC:147825-153694:-	-	219	294	147825	153694	5870
SJ:new:CT/AC:147194-147400:-	-	42	303	147194	147400	207
SJ:new:GT/AG:28309-28451:+	+	248	436	28309	28451	143
SJ:ncbi:CT/AC:144731-144879:-	-	471	511	144731	144879	149
SJ:new:CT/AC:148192-149609:-	-	370	564	148192	149609	1418
SJ:new:GT/AG:74090-74971:+	+	432	591	74090	74971	882
SJ:new:GT/AG:75032-75242:+	+	479	811	75032	75242	211
SJ:new:GT/AG:74860-74971:+	+	747	1025	74860	74971	112
SJ:new:GT/AG:75032-77860:+	+	766	1106	75032	77860	2829
SJ:ncbi:CT/AC:144493-144601:-	-	1266	1345	144493	144601	109
SJ:ncbi:CT/AC:145960-146054:-	-	1539	1551	145960	146054	95
SJ:new:CT/AC:117706-117800:-	-	1237	1778	117706	117800	95
SJ:new:CT/AC:117865-119364:-	-	1104	1786	117865	119364	1500
SJ:new:CT/AC:148192-153694:-	-	1448	1881	148192	153694	5503
SJ:ncbi:CT/AC:146625-147022:-	-	2541	2478	146625	147022	398
SJ:new:CT/AC:147825-148065:-	-	2333	2908	147825	148065	241
SJ:ncbi:CT/AC:146133-146288:-	-	2952	3101	146133	146288	156
SJ:ncbi:CT/AC:145565-145646:-	-	3284	3322	145565	145646	82
SJ:ncbi:CT/AC:147305-147400:-	-	3594	3510	147305	147400	96
SJ:ncbi:CT/AC:145761-145851:-	-	4338	4479	145761	145851	91
SJ:new:CT/AC:123649-123725:-	-	4008	6279	123649	123725	77
SJ:manual:unknown:745-827:+	+	0	1	745	827	83
SJ:manual:unknown:149507-149589:+	+	0	1	149507	149589	83
SJ:manual:unknown:135374-135480:-	-	11	13	135374	135480	107
SJ:manual:unknown:5062-5907:+	+	0	699	5062	5907	846
SJ:manual:unknown:153824-154669:+	+	0	699	153824	154669	846
