## Supplementary material for "Comprehensive Annotations of Human Herpesvirus 6A and 6B Genomes Reveal Novel and Conserved Genomic Features": Table S2

### Sheet: Sheet1
Supp. Table 2: splice junction annotation for HHV-6B
id	strand	STAR_score	TopHat_score	start	stop	intron_size
SJ:new:GT/AG:103499-103773:+	+	49	80	103499	103773	275
SJ:new:CT/AC:119002-119094:-	-	2245	3282	119002	119094	93
SJ:new:CT/AC:119002-120657:-	-	27	170	119002	120657	1656
SJ:new:CT/AC:119158-120657:-	-	2335	3253	119158	120657	1500
SJ:new:GT/AG:121377-121480:+	+	33	65	121377	121480	104
SJ:ncbi:GT/AG:122117-122212:+	+	311	301	122117	122212	96
SJ:new:GT/AG:122333-122494:+	+	40	87	122333	122494	162
SJ:new:GT/AG:122333-122766:+	+	30	80	122333	122766	434
SJ:ncbi:GT/AG:122413-122494:+	+	40	52	122413	122494	82
SJ:new:GT/AG:122413-122766:+	+	106	183	122413	122766	354
SJ:new:CT/AC:124990-125066:-	-	6404	10574	124990	125066	77
SJ:ncbi:CT/AC:137933-138042:-	-	109	109	137933	138042	110
SJ:ncbi:CT/AC:138255-138341:-	-	114	115	138255	138341	87
SJ:new:CT/AC:138475-139279:-	-	32	56	138475	139279	805
SJ:new:GT/AG:138817-138912:+	+	30	37	138817	138912	96
SJ:new:CT/AC:139419-139576:-	-	50	91	139419	139576	158
SJ:new:GT/AG:142999-144639:+	+	38	65	142999	144639	1641
SJ:ncbi:CT/AC:148912-149040:-	-	2370	2525	148912	149040	129
SJ:new:CT/AC:148912-149331:-	-	34	110	148912	149331	420
SJ:new:CT/AC:149153-149331:-	-	400	630	149153	149331	179
SJ:ncbi:CT/AC:149170-149331:-	-	2224	2323	149170	149331	162
SJ:ncbi:CT/AC:150009-150158:-	-	1462	1512	150009	150158	150
SJ:new:CT/AC:150265-150368:-	-	31	91	150265	150368	104
SJ:ncbi:CT/AC:150273-150368:-	-	1749	1809	150273	150368	96
SJ:ncbi:CT/AC:150477-150586:-	-	1308	1312	150477	150586	110
SJ:ncbi:CT/AC:150665-150785:-	-	1575	1658	150665	150785	121
SJ:ncbi:CT/AC:151122-151525:-	-	1428	1480	151122	151525	404
SJ:ncbi:CT/AC:151808-151939:-	-	1834	1895	151808	151939	132
SJ:new:CT/AC:152357-158522:-	-	65	201	152357	158522	6166
SJ:new:CT/AC:152363-152598:-	-	294	378	152363	152598	236
SJ:new:CT/AC:152363-157332:-	-	22	34	152363	157332	4970
SJ:new:CT/AC:152363-158522:-	-	683	859	152363	158522	6160
SJ:new:CT/AC:152725-158522:-	-	72	101	152725	158522	5798
SJ:new:CT/AC:153307-158522:-	-	70	92	153307	158522	5216
SJ:ncbi:CT/AC:15801-15889:-	-	89	107	15801	15889	89
SJ:new:CT/AC:16866-16970:-	-	55	80	16866	16970	105
SJ:new:CT/AC:18533-19192:-	-	28	44	18533	19192	660
SJ:ncbi:CT/AC:26329-26499:-	-	319	347	26329	26499	171
SJ:ncbi:CT/AC:26573-26731:-	-	399	431	26573	26731	159
SJ:ncbi:CT/AC:28106-28192:-	-	85	91	28106	28192	87
SJ:new:GT/AG:29172-29286:+	+	244	446	29172	29286	115
SJ:new:GT/AG:29368-29452:+	+	221	340	29368	29452	85
SJ:new:CT/AC:30541-30754:-	-	94	143	30541	30754	214
SJ:new:CT/AC:36932-37029:-	-	20	31	36932	37029	98
SJ:new:GT/AG:68984-76010:+	+	27	218	68984	76010	7027
SJ:new:GT/AG:69250-76010:+	+	34	609	69250	76010	6761
SJ:new:GT/AG:69285-76010:+	+	428	612	69285	76010	6726
SJ:new:GT/AG:69353-76010:+	+	99	195	69353	76010	6658
SJ:new:GT/AG:71219-76010:+	+	27	103	71219	76010	4792
SJ:new:GT/AG:74238-74939:+	+	27	42	74238	74939	702
SJ:new:GT/AG:75129-75675:+	+	31	80	75129	75675	547
SJ:new:GT/AG:75129-76010:+	+	586	814	75129	76010	882
SJ:new:GT/AG:75899-76010:+	+	2455	3115	75899	76010	112
SJ:new:GT/AG:76071-76281:+	+	952	1681	76071	76281	211
SJ:new:GT/AG:76071-78403:+	+	83	168	76071	78403	2333
SJ:new:GT/AG:76071-79072:+	+	1312	1874	76071	79072	3002
SJ:new:GT/AG:76071-94787:+	+	39	76	76071	94787	18717
SJ:new:GT/AG:76775-78403:+	+	27	39	76775	78403	1629
SJ:new:GT/AG:76775-79072:+	+	27	48	76775	79072	2298
SJ:new:GT/AG:78521-79072:+	+	783	947	78521	79072	552
SJ:ncbi:CT/AC:99705-102911:-	-	35	33	99705	102911	3207
SJ:manual:unknown:154163-154275:+	+	0	41	154163	154275	113
SJ:manual:unknown:158652-159649:+	+	0	831	158652	159649	998
SJ:manual:unknown:22669-22745:+	+	21	19	22669	22745	77
SJ:manual:unknown:5331-6328:+	+	0	961	5331	6328	998
SJ:manual:unknown:842-954:+	+	0	29	842	954	113
SJ:manual:unknown:138817-138925:+	+	ND	ND	138817	138925	109
SJ:manual:unknown:149342-149847:-	-	ND	ND	149342	149847	506
