## Supplementary material for "Comprehensive Annotations of Human Herpesvirus 6A and 6B Genomes Reveal Novel and Conserved Genomic Features": Table S3

### Sheet: read_density_canonical_orfs_and
Supp. Table 3: RNA-seq and CHX Ribo-seq read density of previously annotated ORFs and novel lncRNAs for HHV-6A and HHV-6B
gene_name	unique_reads_mrna_6A	unique_RPKM_mrna_6A	unique_reads_fp_6A	unique_RPKM_fp_6A	unique_reads_mrna_6B	unique_RPKM_mrna_6B	unique_reads_fp_6B	unique_RPKM_fp_6B	gene_type
lnc1	19060	27378.6	7924	107199	57402	44817	3957	39549.4	lncRNA
lnc2	1361	1866.5	1912	24695.4	1724	1889.78	1562	21918.6	lncRNA
lnc_full_length	19403	3140.43	6989	10653.5	32767	5270.76	5734	11807.3	lncRNA
U10	1488	378.248	2313	5537.41	2281	499.408	2318	6496.82	ORF
U100	99203	16773.1	51699	82324.5	65769	11762.4	19105	43740.1	ORF
U11	7368	938.617	4360	5230.97	17578	2258.07	3859	6346	ORF
U12	843	269.094	1064	3198.71	274	146.772	483	3312.06	ORF
U13	295	306.262	438	4282.55	87	88.8907	258	3374.54	ORF
U14	4984	907.619	8415	14432.3	9561	1726.72	7696	17792.7	ORF
U15	2241	1296.57	1552	8456.74	4848	2786.26	1338	9844.04	ORF
U17	1997	662.199	804	2510.87	1650	543.5	580	2445.69	ORF
U18	1955	738.677	644	2291.66	1881	703.603	379	1814.83	ORF
U19	2339	666.225	2165	5807.72	2197	621.622	1846	6686.29	ORF
U2	3629	1098.44	1433	4085.01	2210	669.964	867	3364.62	ORF
U20	1754	460.622	320	791.448	3771	956.595	269	873.537	ORF
U21	6298	1612.01	3858	9300.04	4998	1100.83	2181	6149.45	ORF
U22	2110	1154.63	213	1097.73	1775	964.857	162	1127.29	ORF
U23	2894	1356.45	2474	10921	4556	1675.8	1540	7251.33	ORF
U24	1317	1662.49	327	3887.56	4380	5430.56	285	4523.48	ORF
U24A	551	1055.31	419	7557.86	2039	3879.27	675	16439.7	ORF
U25	1675	586.963	919	3032.97	3275	1140.02	1119	4986.42	ORF
U26	12278	4607.77	3627	12819.4	10966	4088.06	2430	11596.7	ORF
U27	8316	2344.63	7044	18704	11086	3333.26	5458	21008	ORF
U28	5613	774.559	1037	1347.71	5010	686.756	938	1645.98	ORF
U29	2429	899.418	1215	4237.09	5654	2079.67	1156	5443.21	ORF
U3	3722	1105.5	2109	5899.53	1927	549.454	1182	4314.44	ORF
U30	1214	124.522	1958	1891.46	4373	445.566	2181	2844.76	ORF
U31	3107	166.093	1228	618.252	9952	528.476	1587	1078.82	ORF
U32	3602	4495.82	2941	34571.4	5214	6392.77	2154	33808.2	ORF
U33	4933	1163.44	1718	3816.06	6649	1557.74	1802	5404.46	ORF
U34	3015	1209.1	1953	7376.24	4870	1940.04	2048	10444	ORF
U35	254	263.697	171	1671.96	238	245.445	163	2151.9	ORF
U36	872	199.724	1499	3233.5	2245	510.782	1660	4834.87	ORF
U37	2250	943.174	5031	19861.9	5183	2158.22	5072	27036.6	ORF
U38	3133	343.563	1612	1664.82	5162	562.301	1316	1835.12	ORF
U39	3405	455.168	3378	4252.76	10202	1354.71	3152	5358.01	ORF
U4	2403	498.017	2344	4575.15	2929	602.997	2253	5937.65	ORF
U40	2145	327.754	962	1384.37	7327	1112.12	1057	2053.8	ORF
U41	3973	389.533	3326	3071.18	7665	746.523	3214	4007.14	ORF
U42	1863	401.068	1528	3098.03	3592	766.666	1336	3650.35	ORF
U43	789	101.796	768	933.191	1772	227.102	764	1253.45	ORF
U44	3967	2139.19	2614	13275.5	7289	3466.89	2148	13078.7	ORF
U45	829	244.269	721	2000.81	1389	406.557	578	2165.73	ORF
U46	3410	4456.47	2381	29305.8	7331	9517.11	2430	40383.7	ORF
U47	1541	262.549	3286	5272.69	5767	861.125	2744	5245.15	ORF
U48	3291	526.015	5494	8270.21	13230	2100.56	6108	12414.6	ORF
U49	1567	688.024	1137	4701.67	2163	943.402	1105	6169.64	ORF
U50	3563	711.863	1173	2207.17	5767	1144.55	1039	2639.73	ORF
U51	7156	2632.2	5683	19687.2	7615	2782.43	4070	19037.3	ORF
U52	383	164.268	296	1195.65	1037	441.814	350	1908.91	ORF
U53	15399	3233.64	10739	21238.3	23897	4984.81	9028	24107.6	ORF
U54	3725	901.506	7373	16805.2	10315	2474.41	6237	19153	ORF
U55	1046	268.348	614	1483.52	2149	481.006	554	1587.38	ORF
U56	5714	2137.17	3429	12078.8	11241	4176.47	4003	19039.1	ORF
U57	10818	892.806	18756	14578.3	20718	1698.49	17810	18691.2	ORF
U58	1561	224.325	507	686.185	1618	230.972	412	752.898	ORF
U59	4716	1492.53	2904	8655.7	2621	823.987	2074	8346.8	ORF
U62	196	253.17	129	1569.29	574	719.764	147	2359.68	ORF
U63	774	396.22	292	1407.78	2767	1394.2	404	2605.89	ORF
U64	1815	455.122	703	1660.21	6188	1541.37	738	2353.27	ORF
U65	3482	1151.18	1955	6087.23	13444	4415.19	2152	9047.35	ORF
U67	1882	590.57	1686	4982.72	2982	929.533	1547	6173.13	ORF
U68	1285	1241.25	1132	10298.2	2337	2242.44	997	12246.6	ORF
U69	8447	1666.67	2231	4145.76	17148	3355.02	1897	4751.23	ORF
U7	5981	541.042	3738	3184.59	3972	484.843	1840	2875.2	ORF
U70	7513	1706.71	3127	6690.08	24239	5469.74	3793	10957	ORF
U71	1702	2423.93	923	12380	6638	8932.73	1149	19793.6	ORF
U72	6308	2031.08	6268	19007.4	13215	4226.77	6961	28501.7	ORF
U73	1839	261.569	1264	1693.2	2462	347.855	1071	1937.12	ORF
U74	2867	480.363	456	719.555	3644	606.493	370	788.327	ORF
U75	950	422.123	628	2628.04	3668	1619.01	741	4186.94	ORF
U76	942	161.734	856	1384.15	4837	805.051	1316	2803.89	ORF
U77	860	115.798	292	370.29	1424	190.466	270	462.304	ORF
U79	4810	1151.55	3899	8791.19	8160	1872	2290	6725.25	ORF
U81	3742	1623.75	2080	8500.33	14833	6393.66	1678	9259.13	ORF
U82	2530	1119.7	2253	9390.74	9924	4362.88	2412	13574.4	ORF
U83	68	78.6852	33	359.629	70	67.7569	17	210.65	ORF
U84	2214	717.032	1570	4788.7	2867	922.347	1145	4715.52	ORF
U85	692	264.161	407	1463.23	2123	799.545	654	3153.03	ORF
U86	2778	212.092	1724	1239.61	2879	208.869	815	756.914	ORF
U90	987	116.392	648	719.675	2814	287.782	539	705.644	ORF
U91	631	455.16	446	3029.89	276	193.986	46	413.882	ORF
U94	2210	499.995	45	95.8834	33	7.4164	35	100.694	ORF
U95	4272	422.578	2471	2302	3567	324.491	858	999.182	ORF
