## Supplementary material for "Comprehensive Annotations of Human Herpesvirus 6A and 6B Genomes Reveal Novel and Conserved Genomic Features": Table S4

### Sheet: predicted_ORFs_6A
Supp. Table 4: SVM predicted ORFs in HHV-6A
id_(canonical_ORF)	start	stop	strand	start_codon	ORF_size(aa)	frame	Kinetic_class
rORF106	100396	100417	+	ATG	7	f2
rORF1	10160	10187	-	ATG	9	f2
ORF78W	102506	103541	+	ATG	345	f0
ORF78W.iORF1	102524	103541	+	TTG	339	f0
rORF107	102555	102609	-	CTG	18	f0
ORF80C.iORF1	102555	102624	-	CTG	23	f0
ORF80C	102538	102646	-	ATC	36	f1
ORF81W	103398	103578	+	ATT	60	f1
ORF78W.iORF2	103405	103480	+	ATG	25	f2
ORF78W.iORF3	103439	103541	+	CTG	34	f0
ORF78W.iORF4	103463	103541	+	ATA	26	f0
ORF81W.iORF1	103476	103578	+	ATG	34	f1
ORF83W.iORF1	104055	105576	+	ATG	507	f1
rORF108	105540	105576	+	CTG	12	f1
ORF84W.iORF1	106408	107050	+	ATA	214	f2
ORF2C.iORF1	10400	10643	-	GTG	81	f2
ORF84W.iORF2	106463	106553	+	ATG	30	f0
ORF2C.iORF2	10183	10648	-	CTG	155	f1
ORF84W.iORF3	106519	107050	+	TTG	177	f2
ORF84W.iORF4	106540	107050	+	CTG	170	f2
ORF84W.iORF5	106600	107050	+	TTG	150	f2
rORF109	106649	106661	+	ATG	4	f0
ORF2C.iORF3	10183	10666	-	ATA	161	f1
ORF84W.iORF6	106708	107050	+	ATG	114	f2
ORF84W.iORF7	106786	107050	+	ACG	88	f2
rORF110	106883	106889	+	TTG	2	f0
rORF111	106938	106959	+	ATG	7	f1
ORF2C.iORF4	10183	10717	-	GTG	178	f1
rORF112	108379	108397	-	CTG	6	f1
rORF113	108379	108409	-	ATC	10	f1
rORF114	108379	108427	-	ATT	16	f1
ORF88C	108379	108445	-	TTG	22	f1
rORF115	108441	108474	-	ACG	11	f0
rORF116	108511	108538	-	ATG	9	f1
ORF89C	108534	108609	-	ATT	25	f0
rORF117	109649	109682	+	ATG	11	f0
ORF87W.iORF1	109729	110689	+	ATT	320	f2
rORF118	109928	109955	+	ATG	9	f0
ORF93C.iORF1	113338	113509	-	GTG	57	f1
rORF2	11529	11535	-	GTG	2	f0
rORF3	11477	11537	-	TTG	20	f2
rORF119	115452	115467	-	ATG	5	f0
ORF94C	116718	116883	-	ATG	55	f0
rORF120	117520	117583	-	ATG	21	f1
rORF121	117655	117667	-	ATG	4	f1
rORF122	117681	117806	-	ATA	10	f2
rORF123	117802	117820	-	ACG	6	f1
ORF95C	118340	118439	-	ATA	33	f2
rORF124	118487	118505	-	ATG	6	f2
ORF96C	117837	119409	-	ATG	24	f0
rORF125	119468	119480	-	ATG	4	f2
rORF126	119533	119551	-	ATG	6	f1
ORF97C	119526	119595	-	ATG	23	f0
rORF127	120084	120123	+	ATG	13	f1
ORF98W.iORF2	120195	121230	+	ATG	259	f1
ORF98W.iORF1	120195	121646	+	ATG	309	f1
rORF128	122059	122104	-	ATG	15	f1
rORF129	123605	123650	-	AGG	15	f2
ORF101C	123508	123837	-	ATG	84	f0
rORF130	123858	123897	-	ATT	13	f0
ORF102C.iORF1	123926	124337	-	ATG	137	f2
ORF102C.iORF2	124434	124524	-	ATG	30	f0
rORF131	125047	125083	-	CTG	12	f1
rORF132	125197	125242	+	ATG	15	f2
rORF133	125251	125281	-	ATG	10	f1
ORF104C	125935	126115	-	ATG	60	f1
rORF4	13225	13270	-	ATG	15	f1
rORF5	13270	13321	-	ATG	17	f1
ORF4C.iORF1	13270	13369	-	ACG	33	f1
rORF6	13381	13417	-	ATT	12	f1
rORF134	135318	135372	+	ATG	18	f1
rORF135	135603	135618	+	ATG	5	f1
ORF4C.iORF2	13498	13594	-	ATG	32	f1
rORF136	136651	136666	-	TTG	5	f1
ORF108C	135851	136718	-	TTG	26	f2
rORF137	136937	136997	-	GTG	20	f2
rORF138	138758	138770	+	ATG	4	f0
rORF139	143075	143087	+	GTG	4	f0
ORF110C.iORF1	140670	145001	-	ATG	230	f2
ORF110C.iORF2	140670	145001	-	ATG	230	f2
ORF110C	140670	145052	-	ATG	247	f2
ORF110C.iORF3	140670	145052	-	ATG	247	f2
rORF140	145317	145353	-	ATG	12	f0
ORF111C	146616	146715	-	ATG	33	f0
ORF4C.iORF3	14575	14701	-	TTG	42	f1
ORF113C.iORF3	145317	147810	-	ATG	487	f0
ORF112C.iORF1	145694	147810	-	ATG	387	f0
ORF112C.iORF3	145694	147810	-	ATG	387	f0
ORF113C.iORF2	145317	147810	-	ATG	487	f0
ORF113C.iORF1	145317	147810	-	ATG	487	f0
ORF112C.iORF2	145694	147810	-	ATG	387	f0
ORF113C	145317	147966	-	ATG	540	f0
ORF113C.iORF7	145317	147966	-	ATG	540	f0
ORF113C.iORF8	145694	147966	-	ATG	438	f0
ORF113C.iORF5	145317	147966	-	ATG	540	f0
ORF113C.iORF4	145694	147966	-	ATG	438	f0
ORF113C.iORF6	145694	147966	-	ATG	438	f0
rORF141	147818	148083	-	GTG	8	f0
ORF114C.iORF5	145694	148191	-	ATG	408	f0
ORF114C.iORF2	145317	148191	-	ATG	546	f0
ORF114C.iORF6	145317	148191	-	ATG	546	f0
ORF114C.iORF4	145317	148191	-	ATG	546	f0
ORF114C.iORF1	145694	148191	-	ATG	408	f0
ORF114C.iORF3	145694	148191	-	ATG	408	f0
ORF114C.iORF7	145694	149612	-	ATG	446	f2
ORF114C	145317	149612	-	ATG	510	f2
ORF114C.iORF10	145317	149612	-	ATG	510	f2
ORF114C.iORF8	145317	149612	-	ATG	510	f2
ORF114C.iORF11	145694	149612	-	ATG	446	f2
ORF114C.iORF9	145694	149612	-	ATG	446	f2
rORF7	17288	17300	+	ATG	4	f0
ORF5W	17327	17405	+	ATG	26	f0
ORF6C.iORF1	17270	17351	-	ATG	27	f2
rORF8	17516	17570	+	ATT	18	f0
rORF9	17557	17578	+	CTG	7	f2
rORF10	17583	17646	+	ATA	21	f1
ORF6C	17270	17585	-	ATG	105	f2
ORF7W.iORF1	18104	18947	+	ATG	281	f0
ORF8C	18313	18385	-	CTG	24	f1
rORF11	18613	18625	+	ATT	4	f2
ORF7W.iORF2	18665	18947	+	ATA	94	f0
rORF12	18717	18753	+	ATG	12	f1
rORF13	18742	18790	+	ATG	16	f2
ORF11C.iORF1	18998	19112	-	ATG	38	f2
rORF14	19156	19183	-	ATG	9	f1
rORF15	19309	19372	-	ACG	21	f1
rORF16	19461	19500	+	TTG	13	f1
rORF17	19509	19557	+	ATG	16	f1
rORF18	19645	19687	+	ATG	14	f2
rORF19	19666	19717	-	ATG	17	f1
ORF9W	19868	22848	+	ATC	367	f0
ORF10W	19868	23254	+	ATC	134	f0
ORF10W.iORF1	19877	23254	+	ATC	131	f0
ORF9W.iORF1	19877	22848	+	ATC	364	f0
rORF20	20076	20100	-	AGG	8	f0
ORF9W.iORF2	21715	22848	+	ATG	352	f2
ORF10W.iORF2	21715	23254	+	ATG	119	f2
rORF21	23369	23408	+	AAG	13	f0
rORF22	23468	23528	+	ATG	20	f0
ORF12C	23637	23778	-	ATG	47	f0
rORF23	26048	26060	-	CTG	4	f2
rORF24	26119	26131	-	ATG	4	f1
ORF15W	27849	28041	+	ATG	64	f1
rORF25	28094	28232	+	ATT	8	f0
rORF26	28100	28232	+	ATC	6	f0
rORF27	28258	28303	+	CTG	15	f2
rORF28	28264	28303	+	ATG	13	f2
rORF29	28451	28457	+	ATA	2	f0
ORF16C.iORF1	28536	29403	-	ATG	289	f0
rORF30	30261	30279	-	ATG	6	f0
ORF17C.iORF1	29430	30829	-	CTG	396	f1
ORF17C	29430	30850	-	ATG	403	f1
rORF31	30866	30890	-	ATG	8	f2
rORF32	33735	33783	-	GTG	16	f0
ORF21C.iORF1	34576	34723	-	ATG	49	f1
ORF21C.iORF2	34409	34871	-	ATG	154	f2
ORF21C.iORF3	34409	35072	-	ATG	221	f2
rORF33	35153	35168	-	TTG	5	f2
rORF34	35208	35226	-	TTG	6	f0
ORF22C	35153	35264	-	ATG	37	f2
rORF35	35241	35274	-	GTG	11	f0
rORF36	35241	35289	-	ATT	16	f0
rORF37	36070	36115	+	ATG	15	f2
ORF26C.iORF1	36957	37632	-	ATG	225	f0
rORF38	37832	37889	-	ATG	19	f2
ORF27C.iORF1	37832	37964	-	ATG	44	f2
rORF39	38400	38421	-	ATG	7	f0
ORF27C	37832	38939	-	ATG	369	f2
rORF40	39297	39306	-	ATG	3	f0
rORF41	39306	39327	-	ATG	7	f0
ORF28C.iORF1	39055	39622	-	ATG	189	f1
rORF42	39678	39720	-	ATG	14	f0
rORF43	41749	41764	-	ATG	5	f1
ORF29W	42360	45168	+	ATG	936	f1
rORF44	42403	42430	-	ATG	9	f1
rORF45	42533	42548	-	ATG	5	f2
rORF46	42580	42595	-	ATG	5	f1
rORF47	42704	42734	-	ATG	10	f2
rORF48	42961	42997	-	ATG	12	f1
rORF49	44156	44186	-	ATG	10	f2
rORF50	44836	44848	+	ATG	4	f2
rORF51	45101	45128	+	ATT	9	f0
ORF31W.iORF1	45216	45294	+	ATG	26	f1
rORF52	51753	51768	-	GTG	5	f0
rORF53	51837	51855	-	CTG	6	f0
rORF54	51823	51871	-	ATT	16	f1
rORF55	51870	51894	-	ACG	8	f0
ORF33C.iORF1	51758	51914	-	GTG	52	f2
ORF33C	51758	51929	-	GTG	57	f2
rORF56	53223	53265	+	ATG	14	f1
rORF57	54030	54042	+	ATA	4	f1
rORF58	54062	54098	+	ATG	12	f0
ORF35C	53968	54286	-	ATG	106	f1
rORF59	54370	54421	-	ATG	17	f1
ORF36W.iORF1	55616	55742	+	ATT	42	f0
rORF60	55632	55686	+	ATA	18	f1
ORF36W.iORF2	55649	55742	+	ATT	31	f0
ORF37W	55681	55801	+	ATT	40	f2
rORF61	55701	55749	+	ATA	16	f1
ORF38W.iORF1	55883	56540	+	ATG	219	f0
ORF39C.iORF1	56585	57665	-	ATG	360	f2
ORF39C.iORF2	56585	57689	-	ATG	368	f2
rORF62	59676	59697	-	ATG	7	f0
rORF63	59922	59931	-	ATC	3	f0
rORF64	60637	60655	+	ATG	6	f2
ORF40C.iORF1	59623	61708	-	ATG	695	f1
ORF41C.iORF1	62069	62252	-	ATG	61	f2
rORF65	63443	63461	+	ATG	6	f0
rORF66	65468	65477	+	ATT	3	f0
rORF67	65703	65712	+	ATG	3	f1
rORF68	67687	67726	+	ATG	13	f2
ORF43W	68045	75025	+	CTG	58	f0
ORF44W	68163	93647	+	ATG	64	f1
ORF46W	68163	77873	+	ATG	25	f1
ORF45W	68163	75246	+	ATG	22	f1
rORF69	68200	68227	+	GTG	9	f2
rORF70	69766	69784	+	ATG	6	f2
ORF47C.iORF1	69066	69990	-	ATG	308	f0
rORF71	70304	70367	-	ATG	21	f2
rORF72	70445	70460	-	ATG	5	f2
ORF48W	70863	70968	+	ATG	35	f1
ORF49W	71811	71958	+	ATG	49	f1
ORF50W	73119	75006	+	ATG	101	f1
rORF73	73413	73428	+	ATG	5	f1
ORF52W	73461	75006	+	ATG	221	f1
rORF74	73540	73570	+	ATG	10	f2
ORF52W.iORF1	73692	75006	+	ATG	144	f1
rORF75	74651	74675	+	ATA	8	f0
ORF53W	74752	74821	+	ATG	23	f2
rORF76	74820	74832	+	ATG	4	f1
ORF54W	74940	75006	+	ATC	22	f1
rORF77	74981	75246	+	CTG	18	f0
ORF44W.iORF1	74981	93647	+	CTG	60	f0
rORF78	74981	77873	+	CTG	21	f0
rORF79	75253	75292	+	CTG	13	f2
rORF80	75758	75797	-	ATG	13	f2
rORF81	77177	77222	+	ATG	15	f0
ORF57C	75930	77787	-	ATG	619	f0
rORF82	78255	78264	-	ACG	3	f0
rORF83	80007	80049	-	ATG	14	f0
ORF59W	80056	80191	+	ATG	45	f2
ORF61C	80051	80150	-	ATG	33	f2
rORF84	82037	82097	+	ATG	20	f0
ORF63W.iORF1	82291	82498	+	ATG	69	f2
rORF85	82504	82516	+	ATG	4	f2
rORF86	82530	82548	+	ATG	6	f1
ORF64W	82566	82695	+	ATG	43	f1
rORF87	82563	82575	-	ATG	4	f0
ORF66C	82552	82630	-	GTG	26	f1
rORF88	84486	84540	+	ATG	18	f1
rORF89	85035	85053	+	GTG	6	f1
ORF68W.iORF1	85055	85886	+	ACG	277	f0
ORF68W.iORF2	85085	85886	+	ACG	267	f0
ORF68W.iORF3	85089	85155	+	GTG	22	f1
rORF90	85251	85281	+	ATG	10	f1
rORF91	85640	85697	-	ATG	19	f2
rORF92	87237	87249	+	ATG	4	f1
ORF1C.iORF1	8746	8863	-	ATG	39	f1
rORF93	88764	88800	-	ATG	12	f0
rORF94	89893	89941	-	ATA	16	f1
rORF95	89937	89949	-	ATT	4	f0
ORF72C.iORF1	89893	90082	-	ACG	63	f1
rORF96	90086	90101	-	ATA	5	f2
ORF72C.iORF2	89893	90142	-	ATG	83	f1
rORF97	90191	90245	-	ATG	18	f2
ORF72C.iORF3	90282	90357	-	ACG	25	f0
rORF98	90618	90642	-	ACG	8	f0
rORF99	91062	91119	-	ATA	19	f0
ORF72C.iORF4	91136	91250	-	ATA	38	f2
rORF100	91527	91542	-	CTG	5	f0
rORF101	91665	91692	-	ACG	9	f0
ORF1C.iORF2	8746	9274	-	CTG	176	f1
rORF102	93713	93764	+	ACG	17	f0
rORF103	94174	94222	-	ATG	16	f1
rORF104	96214	96241	+	AAG	9	f2
ORF76W.iORF1	99148	99301	+	ACG	51	f2
ORF76W.iORF2	99151	99301	+	ATA	50	f2
rORF105	99206	99221	+	ATG	5	f0
ORF7W_(U10)	17636	18947	+	ATG	437	f0
ORF112C_(U100)	144149	147810	-	ATG	657	f0	L
ORF11C_(U11)	18998	21614	-	ATG	872	f2	L
ORF13C_(U15)	25213	26020	-	ATG	192	f1	E
ORF14C_(U17)	26283	27372	-	ATG	335	f0	E
ORF16C_(U18)	28536	29418	-	ATG	294	f0	E
ORF1C_(U2)	8746	9847	-	ATG	367	f1	U
ORF18C_(U20)	31103	32372	-	ATG	423	f2	E
ORF19C_(U21)	32374	33676	-	ATG	434	f1	Bi
ORF20C_(U22)	33773	34382	-	ATG	203	f2	L
ORF21C_(U23)	34409	35120	-	ATG	237	f2	L
ORF23C_(U24)	35427	35691	-	ATG	88	f0
ORF24C_(U24A)	35709	35883	-	ATG	58	f0
ORF25C_(U25)	35899	36850	-	ATG	317	f1	E
ORF26C_(U26)	36957	37845	-	ATG	296	f0
ORF28C_(U28)	39055	41470	-	ATG	805	f1	E
ORF30C_(U29)	41492	42392	-	ATG	300	f2	L
ORF2C_(U3)	10183	11305	-	ATG	374	f1	E
ORF31W_(U31)	45185	51419	+	ATG	2078	f0	L
ORF32C_(U32)	51490	51757	-	ATG	89	f1	L
ORF34C_(U34)	53121	53952	-	ATG	277	f0	E
ORF36W_(U36)	54287	55742	+	ATG	485	f0	E
ORF38W_(U37)	55745	56540	+	ATG	265	f0	E
ORF39C_(U38)	56585	59624	-	ATG	1013	f2	U
ORF40C_(U39)	59623	62116	-	ATG	831	f1	E
ORF3C_(U4)	11518	13126	-	ATG	536	f1
ORF41C_(U40)	62069	64250	-	ATG	727	f2	E
ORF42C_(U41)	64257	67656	-	ATG	1133	f0	E
ORF47C_(U42)	69066	70614	-	ATG	516	f0	E
ORF51C_(U43)	70838	73421	-	ATG	861	f2	L
ORF55C_(U45)	74103	75234	-	ATG	377	f0
ORF56W_(U46)	75306	75561	+	ATG	85	f1	L
ORF58W_(U47A)	77869	78034	+	ATG	55	f2
ORF60C_(U48)	78052	80137	-	ATG	695	f1	L
ORF62W_(U49)	80295	81054	+	ATG	253	f1	L
ORF63W_(U50)	80830	82498	+	ATG	556	f2	L
ORF65W_(U51)	82592	83498	+	ATG	302	f0	E
ORF67C_(U52)	83516	84293	-	ATG	259	f2
ORF68W_(U53)	84299	85886	+	ATG	529	f0	L
ORF68W.iORF4_(U53.5)	85151	85886	+	ATG	245	f0
ORF69C_(U54)	86069	87446	-	ATG	459	f2	L
ORF70C_(U55)	87523	88822	-	ATG	433	f1
ORF71C_(U56)	89001	89892	-	ATG	297	f0	L
ORF72C_(U57)	89893	93931	-	ATG	1346	f1	L
ORF73W_(U58)	93942	96261	+	ATG	773	f1
ORF74W_(U59)	96257	97310	+	ATG	351	f0
ORF79C_(U60)	97306	102508	-	ATG	667	f1
ORF75W_(U62)	98445	98703	+	ATG	86	f1
ORF76W_(U63)	98650	99301	+	ATG	217	f2
ORF77W_(U65)	100563	101571	+	ATG	336	f1	L
ORF82W_(U68)	103540	103885	+	ATG	115	f2
ORF83W_(U69)	103887	105576	+	ATG	563	f1	E
ORF4C_(U7)	13247	17124	-	ATG	1228	f0	E
ORF84W_(U70)	105583	107050	+	ATG	489	f2	E
ORF85W_(U71)	106986	107220	+	ATG	78	f1	E
ORF86C_(U72)	107299	108334	-	ATG	345	f1	L
ORF87W_(U73)	108346	110689	+	ATG	781	f2	E
ORF90W_(U74)	110657	112646	+	ATG	663	f0	E
ORF91C_(U75)	112680	113430	-	ATG	250	f0
ORF93C_(U76)	113338	115279	-	ATG	647	f1	L
ORF92W_(U77)	115121	117596	+	ATG	825	f0	U
ORF98W_(U79)	120195	121765	+	ATG	464	f1	IE
ORF99C_(U81)	121808	122576	-	ATG	256	f2	E
ORF100C_(U82)	122651	123404	-	ATG	251	f2	E
ORF102C_(U84)	123926	124955	-	ATG	343	f2
ORF103C_(U85)	124982	125855	-	ATG	291	f2	IE
ORF105C_(U86)	125984	135821	-	ATG	1455	f2	U
ORF106C_(U90)	132800	135821	-	ATG	942	f2	IE
ORF107W_(U91)	135975	136539	+	ATG	154	f1	IE
ORF109W_(U95)	140446	143815	+	ATG	1123	f2	IE
