## Supplementary material for "Comprehensive Annotations of Human Herpesvirus 6A and 6B Genomes Reveal Novel and Conserved Genomic Features": Table S5

### Sheet: predicted_ORFs_6B
Supp. Table 5: SVM predicted ORFs in HHV-6B
id_(canonical_ORF)	start	stop	strand	start_codon	ORF_size(aa)	frame	Kinetic_class
ORF100W	123020	123137	+	ACG	39	f0
ORF101C_(U81)	123149	123917	-	ATG	256	f2	E
ORF102C_(U82)	123992	124745	-	ATG	251	f2	E
ORF103C	124849	125178	-	ATG	84	f0
ORF103C.iORF1	124849	125112	-	ATG	62	f0
ORF103C.iORF2	124849	125160	-	ATG	78	f0
ORF104C.iORF1	125267	125678	-	ATG	137	f2
ORF104C_(U84)	125267	126296	-	ATG	343	f2
ORF105C.iORF1	126943	127009	-	ATG	22	f1
ORF105C_(U85)	126323	127202	-	ATG	293	f2	IE
ORF106C	127331	127469	-	ATG	46	f2
ORF107C_(U90)	135002	138436	-	ATG	1079	f1	IE
ORF108W_(U95)	144639	148278	+	ATG	1213	f1	IE
ORF109C	148664	149504	-	ATG	140	f2
ORF109C.iORF1	148664	149504	-	ATG	140	f2
ORF109C.iORF2	149118	149504	-	ATG	69	f2
ORF10C	19219	19291	-	CTG	24	f1
ORF110C	151113	151218	-	ATG	35	f0
ORF111C.iORF1	148664	150268	-	ATA	219	f1
ORF111C.iORF2	149118	150268	-	ATA	105	f1
ORF111C.iORF3	148664	150268	-	ATA	219	f1
ORF111C.iORF4	150206	152325	-	ATG	416	f0
ORF111C.iORF5	148664	152325	-	ATG	574	f0
ORF111C.iORF6	149118	152325	-	ATG	503	f0
ORF111C_(U100)	148664	152325	-	ATG	574	f0
ORF11W	20381	20459	+	ATT	26	f0
ORF12C.iORF1	19957	20071	-	ATG	38	f1
ORF12C_(U11)	19957	22534	-	ATG	859	f1	L
ORF13W_(U12)	22635	23330	+	ATG	206	f1	E
ORF14W_(U13)	23855	24179	+	ATG	108	f0
ORF15W	25260	26109	+	AAG	283	f1
ORF16C_(U15)	26142	27048	-	ATG	192	f0	E
ORF17C	27162	27246	-	ATG	28	f0
ORF18C_(U17)	27329	28421	-	ATG	335	f2	E
ORF19C.iORF1	29600	30470	-	ATG	290	f2
ORF19C_(U18)	29600	30485	-	ATG	295	f2	E
ORF1C.iORF1	9623	10448	-	ATG	275	f2
ORF1C.iORF2	10296	10587	-	ATG	97	f0
ORF1C_(U2)	9623	10715	-	ATG	364	f2	U
ORF20C.iORF1	30497	31527	-	ATG	272	f0
ORF20C_(U19)	30497	31920	-	ATG	403	f0	E
ORF21C_(U20)	32144	33449	-	ATG	435	f2	E
ORF22C	33451	34753	-	ATG	434	f1
ORF23C_(U22)	34850	35459	-	ATG	203	f2	L
ORF24C	35486	36347	-	ATG	287	f2
ORF24C.iORF1	35486	35951	-	ATG	155	f2
ORF24C.iORF2	36139	36211	-	ATC	24	f1
ORF24C.iORF3	35486	36245	-	GTG	253	f2
ORF25C_(U24)	36510	36777	-	ATG	89	f0
ORF26C_(U24A)	36795	36969	-	ATG	58	f0
ORF27C	36929	37936	-	ATG	303	f1
ORF27C.iORF1	37518	37791	-	ATG	91	f0
ORF28C_(U26)	38043	38931	-	ATG	296	f0
ORF29C.iORF1	38918	39044	-	ATG	42	f2
ORF29C_(U27)	38918	40019	-	ATG	367	f2	E
ORF2C.iORF1	11044	11332	-	ATT	96	f1
ORF2C.iORF2	11044	11509	-	CTG	155	f1
ORF2C.iORF3	11044	11593	-	GTG	183	f1
ORF2C_(U3)	11044	12205	-	ATG	387	f1	E
ORF30C.iORF1	40134	40455	-	ACG	107	f0
ORF30C_(U28)	40134	42549	-	ATG	805	f0	E
ORF31W	43439	46247	+	ATG	936	f0
ORF31W.iORF1	45455	46247	+	ACG	264	f0
ORF31W.iORF2	46091	46247	+	ATG	52	f0
ORF32C_(U29)	42571	43471	-	ATG	300	f1	L
ORF33W_(U31)	46264	52498	+	ATG	2078	f2	L
ORF34C_(U32)	52571	52841	-	ATG	90	f2	L
ORF35C	52842	53160	-	ATG	106	f0
ORF35C.iORF1	52842	52983	-	TTG	47	f0
ORF35C.iORF2	52842	52998	-	GTG	52	f0
ORF35C.iORF3	52954	53026	-	CTG	24	f1
ORF36C_(U34)	54205	55036	-	ATG	277	f1	E
ORF37C	55052	55370	-	ATG	106	f2
ORF38W.iORF1	55589	55766	+	ATG	59	f0
ORF38W_(U36)	55371	56826	+	ATG	485	f1	E
ORF39W	56765	56903	+	ATT	46	f0
ORF3C_(U4)_(U4)	12432	14040	-	ATG	536	f0
ORF40W_(U37)	56829	57624	+	ATG	265	f1	E
ORF41C.iORF1	57669	58773	-	ATG	368	f0
ORF41C_(U38)	57669	60708	-	ATG	1013	f0	U
ORF42C_(U39)	60707	63200	-	ATG	831	f2	E
ORF43C_(U40)	63153	65334	-	ATG	727	f0	E
ORF44W	66553	66619	+	TTG	22	f2
ORF45W	68296	68422	+	ATG	42	f2
ORF46C_(U41)	65341	68740	-	ATG	1133	f1	E
ORF47C_(U42)	70102	71653	-	ATG	517	f1	E
ORF48W	71902	72007	+	ATG	35	f2
ORF49C	71863	71938	-	ATG	25	f1
ORF4C	14158	18033	-	ATG	1227	f0
ORF4C.iORF1	14181	14277	-	ACG	32	f0
ORF4C.iORF2	14406	14502	-	ATG	32	f0
ORF50W	72850	72997	+	ATG	49	f2
ORF51W	74158	75776	+	ATG	123	f2
ORF52W	74158	76045	+	ATG	101	f2
ORF53C.iORF1	72406	72604	-	ATG	66	f1
ORF53C_(U43)	71877	74460	-	ATG	861	f0	L
ORF54W	74484	74583	+	ATG	33	f1
ORF55W	74500	75776	+	ATG	243	f2
ORF56W	74500	76045	+	ATG	221	f2
ORF57W	75791	75860	+	ATG	23	f0
ORF58W	76020	78434	+	CTG	27	f1
ORF59W	76020	95034	+	CTG	99	f1
ORF5W	18173	18275	+	TTG	34	f0
ORF60W_(U46)	76345	76600	+	ATG	85	f2	L
ORF61C_(U47)	76782	78999	-	ATG	739	f0	L
ORF62W	79081	79255	+	ATG	58	f2
ORF63C_(U48)	79264	81349	-	ATG	695	f1	L
ORF64C	81263	81362	-	ATG	33	f2
ORF65W_(U49)	81507	82266	+	ATG	253	f1	L
ORF66W.iORF1	83503	83710	+	ATG	69	f2
ORF66W_(U50)	82042	83710	+	ATG	556	f2	L
ORF67W	83781	83910	+	ATG	43	f1
ORF68W_(U51)	83807	84713	+	ATG	302	f0	E
ORF69C	83767	83845	-	GTG	26	f1
ORF6W	18196	18313	+	ATG	39	f2
ORF6W.iORF1	18235	18313	+	ATG	26	f2
ORF70W	84780	84888	+	ATG	36	f1
ORF71C.iORF1	84731	85205	-	ATG	158	f2
ORF71C_(U52)	84731	85508	-	ATG	259	f2
ORF72W.iORF1	86270	87101	+	ACG	277	f0
ORF72W.iORF2	86300	87101	+	ACG	267	f0
ORF72W.iORF3	86309	87101	+	GTG	264	f0
ORF72W.iORF4	86366	87101	+	ATG	245	f0
ORF72W_(U53)	85514	87101	+	ATG	529	f0	L
ORF73C_(U54)	87335	88715	-	ATG	460	f2	L
ORF74C_(U56)	90271	91162	-	ATG	297	f1	L
ORF75C	91089	91176	-	ATC	29	f0
ORF76C.iORF1	91163	92639	-	CTG	492	f2
ORF76C.iORF2	93903	94026	-	ATT	41	f0
ORF76C_(U57)	91163	95201	-	ATG	1346	f2	L
ORF77W	97539	98580	+	ATG	347	f1
ORF78W_(U62)	99715	99979	+	ATG	88	f2
ORF79W	100418	100577	+	TTG	53	f0
ORF79W.iORF1	100427	100577	+	ATA	50	f0
ORF7C.iORF1	18178	18259	-	ATG	27	f1
ORF7C_(U9)	18178	18493	-	ATG	105	f1
ORF80W_(U64)	100554	101883	+	ATG	443	f1	E
ORF81W_(U65)	101839	102847	+	ATG	336	f2	L
ORF82C_(U66)	98576	103784	-	ATG	667	f2	L
ORF83C	103814	103922	-	ATT	36	f2
ORF83C.iORF1	103831	103900	-	CTG	23	f1
ORF84W	104674	104854	+	ATT	60	f2
ORF84W.iORF1	104681	104756	+	ATG	25	f0
ORF84W.iORF2	104712	104817	+	ATG	35	f1
ORF85W_(U68)	104816	105161	+	ATG	115	f0
ORF86W.iORF1	105331	106855	+	ATG	508	f2
ORF86W_(U69)	105163	106855	+	ATG	564	f2	E
ORF87W.iORF1	107678	108329	+	GTG	217	f0
ORF87W.iORF2	107687	108329	+	ATA	214	f0
ORF87W.iORF3	107711	108329	+	ATT	206	f0
ORF87W.iORF4	107735	108329	+	ATG	198	f0
ORF87W.iORF5	107798	108329	+	TTG	177	f0
ORF87W.iORF6	107822	108329	+	TTG	169	f0
ORF87W.iORF7	107879	108329	+	TTG	150	f0
ORF87W.iORF8	108152	108329	+	TTG	59	f0
ORF87W_(U70)	106862	108329	+	ATG	489	f0	E
ORF88W_(U71)	108265	108511	+	ATG	82	f2	E
ORF89C_(U72)	108592	109627	-	ATG	345	f1	L
ORF8W.iORF1	19628	20054	+	ATC	142	f0
ORF8W.iORF2	19706	20054	+	ATA	116	f0
ORF8W.iORF3	19784	20054	+	CTG	90	f0
ORF8W_(U10)	18542	20054	+	ATG	504	f0
ORF90W.iORF1	111022	111982	+	ATT	320	f2
ORF90W_(U73)	109639	111982	+	ATG	781	f2	E
ORF91C	109672	109738	-	TTG	22	f1
ORF92C	110682	110751	-	ATG	23	f0
ORF93W_(U74)	111950	113939	+	ATG	663	f0	E
ORF94C_(U75)	113973	114723	-	ATG	250	f0
ORF95W_(U77)	116414	118889	+	ATG	825	f0	U
ORF96C.iORF1	114631	114784	-	ACG	51	f1
ORF96C.iORF2	114631	114802	-	GTG	57	f1
ORF96C.iORF3	114631	116569	-	ATG	646	f1
ORF96C_(U76)	114631	116620	-	ATG	663	f1	L
ORF97C	118920	120702	-	ATG	42	f0
ORF98C	119115	120702	-	ATG	29	f0
ORF99W.iORF1	121485	122523	+	ATG	260	f1
ORF99W.iORF2	121485	122984	+	ATG	323	f1
ORF99W_(U79)	121485	123106	+	ATG	481	f1	IE
ORF9C	18506	19235	-	ATG	23	f2
rORF1	14225	14255	-	ATT	10	f2
rORF10	25867	25891	+	ATT	8	f2
rORF100	119404	119410	-	ATT	2	f1
rORF101	119774	119792	-	ATG	6	f2
rORF102	120785	120809	-	ATG	8	f2
rORF103	120840	120888	-	ATG	16	f0
rORF104	125208	125238	-	ATT	10	f0
rORF105	125835	125865	-	ATG	10	f0
rORF106	126439	126478	-	CTG	13	f1
rORF107	126541	126586	+	ATG	15	f2
rORF108	126595	126625	-	ATG	10	f1
rORF109	137877	137931	+	ATG	18	f1
rORF11	27076	27088	-	CTG	4	f1
rORF110	139282	139297	-	TTG	5	f1
rORF111	139417	139632	-	GTG	19	f0
rORF12	29313	29358	+	CTG	15	f1
rORF13	29319	29358	+	ATG	13	f1
rORF14	30109	30136	-	ATG	9	f1
rORF15	31331	31349	-	ATG	6	f2
rORF16	34850	34862	-	ATG	4	f2
rORF17	35980	36001	-	ATG	7	f1
rORF18	36235	36250	-	TTG	5	f1
rORF19	36366	36372	-	ATT	2	f0
rORF2	15431	15443	-	GTG	4	f2
rORF20	36847	36874	-	ATT	9	f1
rORF21	38918	38969	-	ATG	17	f2
rORF22	39057	39063	-	ATA	2	f0
rORF23	40385	40406	-	ATG	7	f2
rORF24	42828	42843	-	ATG	5	f0
rORF25	43482	43509	-	ATG	9	f0
rORF26	43659	43674	-	ATG	5	f0
rORF27	43783	43813	-	ATG	10	f1
rORF28	52842	52905	-	CTG	21	f0
rORF29	52921	52939	-	TTG	6	f1
rORF3	16238	16295	-	ATG	19	f2
rORF30	53213	53225	-	ATA	4	f2
rORF31	55146	55182	+	ATG	12	f1
rORF32	55278	55287	+	ATT	3	f1
rORF33	56716	56770	+	ATA	18	f2
rORF34	56785	56833	+	ATA	16	f2
rORF35	61651	61666	-	ATC	5	f1
rORF36	63380	63392	-	ATG	4	f2
rORF37	64527	64545	+	ATG	6	f1
rORF38	66317	66368	-	ATG	17	f2
rORF39	66697	66727	+	ATA	10	f2
rORF4	18361	18394	+	ATC	11	f2
rORF40	66787	66796	+	ATG	3	f2
rORF41	67518	67536	+	ATG	6	f1
rORF42	69071	69095	+	ATA	8	f0
rORF43	69292	69337	+	ATA	15	f2
rORF44	69294	69330	+	ATT	12	f1
rORF45	70643	70691	-	ATG	16	f2
rORF46	70802	70820	+	ATG	6	f0
rORF47	71340	71403	-	ATG	21	f0
rORF48	71481	71496	-	ATG	5	f0
rORF49	72689	72722	-	ATG	11	f2
rORF5	18424	18478	+	ATT	18	f2
rORF50	74413	74467	+	ATG	18	f2
rORF51	74452	74467	+	ATG	5	f2
rORF52	75537	75594	-	ATG	19	f0
rORF53	75859	75871	+	ATG	4	f2
rORF54	76020	76285	+	CTG	18	f1
rORF55	76020	79085	+	CTG	21	f1
rORF56	76292	76337	+	CTG	15	f0
rORF57	76802	76841	-	ATG	13	f2
rORF58	78389	78434	+	ATG	15	f0
rORF59	78461	78497	+	ATG	12	f0
rORF6	18465	18486	+	CTG	7	f1
rORF60	82004	82022	+	ATT	6	f0
rORF61	83249	83309	+	ATG	20	f0
rORF62	83745	83757	+	ATG	4	f1
rORF63	84701	84713	+	ATG	4	f0
rORF64	85701	85755	+	ATG	18	f1
rORF65	86250	86268	+	GTG	6	f1
rORF66	86316	86370	+	TTG	18	f1
rORF67	86331	86370	+	ACG	13	f1
rORF68	86466	86496	+	ATG	10	f1
rORF69	88506	88518	+	ATG	4	f1
rORF7	18588	18600	-	ATG	4	f0
rORF70	91163	91199	-	ATA	12	f2
rORF71	91163	91211	-	ATA	16	f2
rORF72	91336	91357	-	AGG	7	f1
rORF73	91638	91692	-	AGG	18	f0
rORF74	91888	91912	-	ACG	8	f1
rORF75	92332	92389	-	ATA	19	f1
rORF76	92935	92962	-	ACG	9	f1
rORF77	93313	93319	-	AAG	2	f1
rORF78	95444	95492	-	ATG	16	f2
rORF79	95568	95598	-	ATA	10	f0
rORF8	20105	20120	-	ATT	5	f2
rORF80	97304	97340	+	ATG	12	f0
rORF81	99656	99680	+	GTG	8	f0
rORF82	100482	100497	+	ATG	5	f1
rORF83	100541	100577	+	ATG	12	f0
rORF84	101608	101629	+	ATG	7	f2
rORF85	101672	101693	+	ATG	7	f0
rORF86	103831	103885	-	CTG	18	f1
rORF87	106819	106855	+	CTG	12	f2
rORF88	107388	107415	+	ATG	9	f1
rORF89	107529	107541	+	ATG	4	f1
rORF9	20824	20854	+	ATC	10	f2
rORF90	107742	107802	+	ATG	20	f1
rORF91	107928	107940	+	ACG	4	f1
rORF92	108162	108168	+	TTG	2	f1
rORF93	109734	109767	-	ACG	11	f0
rORF94	109804	109831	-	ATG	9	f1
rORF95	111221	111248	+	ATG	9	f0
rORF96	113518	113539	+	CTG	7	f2
rORF97	116745	116760	-	ATG	5	f0
rORF98	118928	118964	-	ATG	12	f2
rORF99	118928	118988	-	ACG	20	f2
