## Supplementary material for "Comprehensive Annotations of Human Herpesvirus 6A and 6B Genomes Reveal Novel and Conserved Genomic Features": Table S6

### Sheet: Sheet1
Supp. table 6: previously annotated ORFs not included in the final predictions
Reannotated ORFs
HHV-6A	change	new ORFs
U12	splicing	ORF9W.iORF2
U13	splicing	ORF10W.iORF2
U19	splicing	ORF17C
U27	downstream start-codon	ORF27C
U30	downstream start-codon	ORF29W
U35	downstream start-codon	ORF35C
U44	downstream start-codon and splicing	ORF45W
U47	downstream start-codon	ORF57C
U67	downstream start-codon	ORF78W
U83	antisense	ORF101C
U14	downstream start-codon	not included
HHV-6B	change	new_ORFs
U7	splicing	ORF4C
U8	splicing and downstream start-codon	ORF4C
U19	splicing	ORF20C
U21	downstream start-codon	ORF22C
U23	downstream start-codon	ORF24C
U25	splicing	ORF27C
U30	downstream start-codon	ORF31W
U35	downstream start-codon	ORF37C
U44	splicing	ORF55W,ORF56W
U83	antisense	ORF103C
U59	downstream start-codon	ORF77W
U14	downstream start-codon	not included
U67	downstream start-codon	not included
no translation found
HHV-6A
U94
U64
U33
U58
HHV-6B
U6
U33
U45
U55
U58
U63
U86
U91
U94
B4
B5
B6
B7
B8
B9
repeat region
HHV-6A
DR1-L
DR6-L
DR1-R
DR6-R
HHV-6B
DR1.5p
DR3.5p
DR6.5p
DR1.3p
DR3.3p
DR6.3p
B1.5p
B2.5p
B3.5p
B1.3p
B2.3p
B3.3p
