## Supplementary material for "Comprehensive Annotations of Human Herpesvirus 6A and 6B Genomes Reveal Novel and Conserved Genomic Features": Table S7

### Sheet: fp_rpm_reads_clusters_5hpi_norm
Supp. table 7: CHX Ribo-seq density and kinetic clusters of SVM predicted HHV-6B ORFs
id_(canonical_ORF)	fp_reads_5hr	fp_reads_24hr	fp_reads_72hr	log2 rpm_5hr	log2 rpm_24hr	log2 rpm_72hr	kinetic_class	cluster
ORF107C_(U90)	1095	1942	6844	14.2693	8.95623	8.4023	IE	1
ORF108W_(U95)	968	5177	10580	14.0914	10.369	9.02922	IE	1
ORF99W.iORF1	150	6681	3589	11.4018	10.7367	7.4749	#N/A	1
ORF99W.iORF2	163	7121	3773	11.5217	10.8287	7.54664	#N/A	1
ORF99W_(U79)	181	8052	4384	11.6728	11.0058	7.7621	IE	1
rORF111	8	24	253	7.18245	2.83311	3.75169	#N/A	1
ORF100W	3	121	147	0	4.99483	3.0436	#N/A	2
ORF101C_(U81)	6	5432	6704	6.77072	10.4383	8.37257	E	2
ORF104C.iORF1	0	466	714	0	6.90626	5.17761	#N/A	2
ORF104C_(U84)	4	1139	1860	0	8.1885	6.53414	#N/A	2
ORF105C.iORF1	0	142	228	0	5.21901	3.61328	#N/A	2
ORF105C_(U85)	1	2266	3296	0	9.17842	7.35276	IE	2
ORF13W_(U12)	0	819	568	0	7.7146	4.85778	E	2
ORF14W_(U13)	0	219	252	0	5.83037	3.7464	#N/A	2
ORF16C_(U15)	7	1625	4816	6.99122	8.6997	7.89709	E	2
ORF18C_(U17)	1	1378	1726	0	8.46246	6.42748	E	2
ORF19C.iORF1	3	416	1003	0	6.74396	5.6564	#N/A	2
ORF19C_(U18)	3	419	1014	0	6.75423	5.67183	E	2
ORF1C.iORF2	0	48	130	0	3.72815	2.889	#N/A	2
ORF20C.iORF1	2	3215	2599	0	9.68236	7.01236	#N/A	2
ORF20C_(U19)	2	4367	3350	0	10.1237	7.37606	E	2
ORF21C_(U20)	3	1307	1525	0	8.38636	6.25106	E	2
ORF22C	13	4048	9327	7.87906	10.0144	8.84774	#N/A	2
ORF25C_(U24)	0	625	1431	0	7.32673	6.16052	#N/A	2
ORF26C_(U24A)	2	1320	3822	0	8.4006	7.56515	#N/A	2
ORF29C.iORF1	4	1017	1825	0	8.02565	6.50703	#N/A	2
ORF29C_(U27)	19	8457	13962	8.42461	11.0766	9.42872	E	2
ORF2C.iORF1	0	343	411	0	6.46845	4.40991	#N/A	2
ORF2C.iORF2	2	583	611	0	7.22701	4.95956	#N/A	2
ORF2C.iORF3	2	690	680	0	7.46862	5.10921	#N/A	2
ORF2C_(U3)	5	1233	1160	0	8.30253	5.86233	E	2
ORF30C.iORF1	1	175	652	0	5.51315	5.05034	#N/A	2
ORF30C_(U28)	8	737	2631	7.18245	7.56317	7.02988	E	2
ORF33W_(U31)	9	1347	6024	7.35127	8.42972	8.21876	L	2
ORF36C_(U34)	11	1916	8884	7.63917	8.93683	8.77769	E	2
ORF38W.iORF1	0	138	409	0	5.17891	4.40321	#N/A	2
ORF38W_(U36)	7	983	4390	6.99122	7.97679	7.76406	E	2
ORF3C_(U4)	6	744	3328	6.77072	7.57673	7.36661	#N/A	2
ORF41C.iORF1	1	1548	1825	0	8.62984	6.50703	#N/A	2
ORF41C_(U38)	2	3536	2673	0	9.8195	7.05256	U	2
ORF45W	0	15	27	0	2.27166	1.22082	#N/A	2
ORF46C_(U41)	20	16097	7864	8.4984	12.0049	8.60217	E	2
ORF47C_(U42)	16	4746	2654	8.17747	10.2437	7.04234	E	2
ORF48W	0	12	31	0	2.02256	1.33797	#N/A	2
ORF49C	0	42	88	0	3.55098	2.41614	#N/A	2
ORF4C	11	3270	3561	7.63917	9.7068	7.46367	#N/A	2
ORF4C.iORF1	1	155	413	0	5.34214	4.41659	#N/A	2
ORF4C.iORF2	3	134	165	0	5.13766	3.19103	#N/A	2
ORF53C.iORF1	0	121	260	0	4.99483	3.78817	#N/A	2
ORF53C_(U43)	2	1289	1770	0	8.36641	6.46338	L	2
ORF5W	0	18	31	0	2.48402	1.33797	#N/A	2
ORF67W	8	1594	2761	7.18245	8.67198	7.09894	#N/A	2
ORF68W_(U51)	11	3876	7347	7.63917	9.95181	8.50432	E	2
ORF6W	0	26	47	0	2.93293	1.72969	#N/A	2
ORF6W.iORF1	0	18	27	0	2.48402	1.22082	#N/A	2
ORF71C.iORF1	2	456	805	0	6.87523	5.34616	#N/A	2
ORF71C_(U52)	2	745	1499	0	7.57866	6.22658	#N/A	2
ORF78W_(U62)	0	571	455	0	7.19721	4.55006	#N/A	2
ORF79W	0	361	654	0	6.54143	5.05463	#N/A	2
ORF79W.iORF1	0	327	594	0	6.40033	4.92018	#N/A	2
ORF86W.iORF1	6	3752	5720	6.77072	9.90495	8.14431	#N/A	2
ORF86W_(U69)	6	4411	6242	6.77072	10.1382	8.26988	E	2
ORF87W_(U70)	21	3991	15391	8.5686	9.99395	9.5691	E	2
ORF8W_(U10)	5	1472	4810	0	8.5574	7.8953	#N/A	2
ORF90W.iORF1	4	1020	1830	0	8.02988	6.51094	#N/A	2
ORF90W_(U73)	5	1726	2749	0	8.78649	7.0927	E	2
ORF93W_(U74)	3	1036	1315	0	8.05225	6.04034	E	2
ORF95W_(U77)	0	609	668	0	7.28955	5.08427	U	2
rORF1	1	26	108	0	2.93293	2.66065	#N/A	2
rORF101	1	56	231	0	3.93491	3.63061	#N/A	2
rORF102	0	46	54	0	3.67148	1.87247	#N/A	2
rORF103	3	602	784	0	7.27298	5.30897	#N/A	2
rORF105	0	36	71	0	3.34896	2.16977	#N/A	2
rORF106	0	106	161	0	4.81028	3.15955	#N/A	2
rORF107	0	2	3	0	0.595032	0.198955	#N/A	2
rORF108	0	151	168	0	5.30536	3.21421	#N/A	2
rORF109	0	3	10	0	0.820288	0.578106	#N/A	2
rORF14	1	47	91	0	3.70009	2.45557	#N/A	2
rORF15	0	79	91	0	4.40361	2.45557	#N/A	2
rORF2	0	13	8	0	2.11046	0.479552	#N/A	2
rORF20	1	205	730	0	5.73679	5.20871	#N/A	2
rORF21	1	341	816	0	6.46011	5.36526	#N/A	2
rORF22	1	95	85	0	4.65816	2.37561	#N/A	2
rORF3	0	60	49	0	4.02814	1.77195	#N/A	2
rORF32	0	4	15	0	1.01508	0.798534	#N/A	2
rORF38	0	246	92	0	5.99531	2.46847	#N/A	2
rORF4	0	2	8	0	0.595032	0.479552	#N/A	2
rORF45	0	125	100	0	5.04031	2.56776	#N/A	2
rORF47	2	232	116	0	5.91214	2.74792	#N/A	2
rORF48	0	80	38	0	4.4209	1.52255	#N/A	2
rORF49	0	21	25	0	2.6691	1.15848	#N/A	2
rORF52	0	25	49	0	2.88388	1.77195	#N/A	2
rORF57	0	7	16	0	1.47859	0.838848	#N/A	2
rORF58	0	73	70	0	4.29524	2.15388	#N/A	2
rORF63	0	2	7	0	0.595032	0.427629	#N/A	2
rORF64	1	49	192	0	3.75568	3.38729	#N/A	2
rORF77	1	5	20	0	1.18667	0.989703	#N/A	2
rORF78	0	21	63	0	2.6691	2.03745	#N/A	2
rORF79	0	5	14	0	1.18667	0.75706	#N/A	2
rORF80	0	21	20	0	2.6691	0.989703	#N/A	2
rORF81	1	44	35	0	3.61249	1.44631	#N/A	2
rORF82	0	26	75	0	2.93293	2.23164	#N/A	2
rORF83	0	103	236	0	4.77036	3.65903	#N/A	2
rORF87	0	126	384	0	5.05145	4.31665	#N/A	2
rORF88	1	101	229	0	4.74311	3.61908	#N/A	2
rORF89	0	73	107	0	4.29524	2.64936	#N/A	2
rORF9	0	6	10	0	1.34	0.578106	#N/A	2
rORF91	1	35	126	0	3.31235	2.85008	#N/A	2
rORF95	0	17	61	0	2.41665	2.00238	#N/A	2
rORF96	0	15	52	0	2.27166	1.8331	#N/A	2
rORF98	0	184	641	0	5.58396	5.02654	#N/A	2
rORF99	1	238	871	0	5.94837	5.45715	#N/A	2
ORF102C_(U82)	11	1354	14834	7.63917	8.43718	9.516	E	3
ORF106C	5	62	526	0	4.07259	4.75092	#N/A	3
ORF10C	1	17	131	0	2.41665	2.89856	#N/A	3
ORF110C	1	74	507	0	4.31388	4.69985	#N/A	3
ORF111C.iORF2	3	334	6490	0	6.43053	8.32591	#N/A	3
ORF11W	0	1	12	0	0.327978	0.670356	#N/A	3
ORF12C.iORF1	0	119	849	0	4.97155	5.4211	#N/A	3
ORF12C_(U11)	16	2587	25399	8.17747	9.36925	10.291	L	3
ORF15W	8	3464	17858	7.18245	9.78985	9.78333	#N/A	3
ORF17C	0	51	331	0	3.8092	4.11392	#N/A	3
ORF1C.iORF1	0	112	467	0	4.88696	4.58604	#N/A	3
ORF1C_(U2)	1	149	609	0	5.28661	4.95498	U	3
ORF23C_(U22)	0	43	1033	0	3.58206	5.69809	L	3
ORF24C	2	626	6903	0	7.32902	8.41465	#N/A	3
ORF24C.iORF1	1	342	3635	0	6.46428	7.49317	#N/A	3
ORF24C.iORF2	0	42	506	0	3.55098	4.69711	#N/A	3
ORF24C.iORF3	1	559	5675	0	7.16678	8.13296	#N/A	3
ORF27C	8	979	5668	7.18245	7.97093	8.13118	#N/A	3
ORF27C.iORF1	2	329	2288	0	6.40902	6.83001	#N/A	3
ORF28C_(U26)	5	1343	5970	0	8.42545	8.20581	#N/A	3
ORF31W	3	735	6727	0	7.55927	8.3775	#N/A	3
ORF31W.iORF1	3	270	2091	0	6.1276	6.70131	#N/A	3
ORF31W.iORF2	2	77	679	0	4.36838	5.10715	#N/A	3
ORF32C_(U29)	5	884	5699	0	7.82428	8.13902	L	3
ORF35C	3	326	2885	0	6.39596	7.16187	#N/A	3
ORF35C.iORF1	1	178	2243	0	5.53714	6.80161	#N/A	3
ORF35C.iORF2	1	196	2333	0	5.67326	6.85787	#N/A	3
ORF35C.iORF3	1	105	1272	0	4.79709	5.99312	#N/A	3
ORF37C	1	72	350	0	4.27636	4.18991	#N/A	3
ORF39W	3	321	2644	0	6.37393	7.03694	#N/A	3
ORF40W_(U37)	10	2912	18171	7.50239	9.53973	9.80836	E	3
ORF42C_(U39)	15	1840	21068	8.0847	8.87856	10.0216	E	3
ORF43C_(U40)	4	743	6177	0	7.5748	8.25483	E	3
ORF44W	0	7	40	0	1.47859	1.57122	#N/A	3
ORF50W	0	3	47	0	0.820288	1.72969	#N/A	3
ORF51W	2	296	2048	0	6.25842	6.67163	#N/A	3
ORF52W	2	435	3224	0	6.80781	7.32109	#N/A	3
ORF54W	0	64	411	0	4.11571	4.40991	#N/A	3
ORF55W	3	724	4607	0	7.53763	7.83336	#N/A	3
ORF56W	3	863	5783	0	7.78975	8.16006	#N/A	3
ORF57W	1	12	550	0	2.02256	4.81295	#N/A	3
ORF58W	1	189	1612	0	5.62184	6.33008	#N/A	3
ORF59W	3	360	2624	0	6.53747	7.02607	#N/A	3
ORF62W	6	1175	8956	6.77072	8.23325	8.78931	#N/A	3
ORF63C_(U48)	18	2729	34946	8.34684	9.44623	10.7511	L	3
ORF64C	3	200	3220	0	5.70184	7.31931	#N/A	3
ORF65W_(U49)	2	463	3676	0	6.89702	7.50927	L	3
ORF66W.iORF1	0	96	510	0	4.67267	4.70804	#N/A	3
ORF66W_(U50)	7	578	3893	6.99122	7.21467	7.59157	L	3
ORF70W	0	3	22	0	0.820288	1.0596	#N/A	3
ORF72W.iORF1	12	2713	15116	7.7641	9.43775	9.54313	#N/A	3
ORF72W.iORF2	12	2674	14689	7.7641	9.4169	9.50184	#N/A	3
ORF72W.iORF3	10	2669	14617	7.50239	9.4142	9.49476	#N/A	3
ORF72W.iORF4	10	2547	13527	7.50239	9.3468	9.38312	#N/A	3
ORF72W_(U53)	13	3257	17326	7.87906	9.70106	9.73974	L	3
ORF73C_(U54)	23	3712	35345	8.69952	9.8895	10.7675	L	3
ORF74C_(U56)	11	2278	14030	7.63917	9.18603	9.43572	L	3
ORF75C	3	177	1461	0	5.52919	6.19004	#N/A	3
ORF76C.iORF1	16	2097	13468	8.17747	9.0668	9.37682	#N/A	3
ORF76C.iORF2	0	161	1026	0	5.3956	5.68847	#N/A	3
ORF76C_(U57)	37	5080	34993	9.3841	10.3417	10.753	L	3
ORF77W	2	713	4010	0	7.51566	7.63407	#N/A	3
ORF7C.iORF1	0	13	123	0	2.11046	2.82018	#N/A	3
ORF7C_(U9)	0	80	611	0	4.4209	4.95956	#N/A	3
ORF80W_(U64)	5	527	3103	0	7.08234	7.26625	E	3
ORF81W_(U65)	14	1579	14147	7.98554	8.65837	9.44768	L	3
ORF82C_(U66)	1	466	2022	0	6.90626	6.65338	L	3
ORF83C	0	9	107	0	1.72127	2.64936	#N/A	3
ORF83C.iORF1	0	7	83	0	1.47859	2.34794	#N/A	3
ORF84W	1	283	2051	0	6.19449	6.67372	#N/A	3
ORF84W.iORF1	0	131	1170	0	5.10593	5.8745	#N/A	3
ORF84W.iORF2	1	176	928	0	5.52119	5.54659	#N/A	3
ORF85W_(U68)	4	621	3388	0	7.31752	7.39224	#N/A	3
ORF87W.iORF1	12	2134	10999	7.7641	9.09199	9.08515	#N/A	3
ORF87W.iORF2	12	2111	10971	7.7641	9.07638	9.08148	#N/A	3
ORF87W.iORF3	12	2095	10901	7.7641	9.06543	9.07226	#N/A	3
ORF87W.iORF4	11	2015	10717	7.63917	9.00937	9.04775	#N/A	3
ORF87W.iORF5	10	1833	9256	7.50239	8.87307	8.83674	#N/A	3
ORF87W.iORF6	10	1757	9037	7.50239	8.81211	8.80227	#N/A	3
ORF87W.iORF7	9	1523	8413	7.35127	8.60641	8.69928	#N/A	3
ORF87W.iORF8	4	713	3564	0	7.51566	7.46488	#N/A	3
ORF88W_(U71)	6	684	4670	6.77072	7.45609	7.85287	E	3
ORF8W.iORF1	3	696	2909	0	7.48104	7.17374	#N/A	3
ORF8W.iORF2	3	566	2313	0	7.18461	6.84555	#N/A	3
ORF8W.iORF3	3	443	1769	0	6.83386	6.46257	#N/A	3
ORF91C	0	35	654	0	3.31235	5.05463	#N/A	3
ORF92C	0	6	50	0	1.34	1.79262	#N/A	3
ORF94C_(U75)	2	395	3726	0	6.66995	7.52865	#N/A	3
ORF96C.iORF1	1	123	1061	0	5.01775	5.73594	#N/A	3
ORF96C.iORF2	1	137	1307	0	5.16871	6.03167	#N/A	3
ORF96C.iORF3	6	1006	7722	6.77072	8.01002	8.57595	#N/A	3
ORF96C_(U76)	6	1021	7970	6.77072	8.03129	8.62144	L	3
ORF97C	5	651	3885	0	7.38517	7.58862	#N/A	3
ORF98C	8	956	6570	7.18245	7.93677	8.34353	#N/A	3
ORF9C	0	10	87	0	1.82885	2.40276	#N/A	3
rORF10	0	102	634	0	4.7568	5.01119	#N/A	3
rORF100	0	18	95	0	2.48402	2.50651	#N/A	3
rORF11	0	3	30	0	0.820288	1.30956	#N/A	3
rORF110	2	6	34	0	1.34	1.41998	#N/A	3
rORF12	2	81	1064	0	4.43799	5.73994	#N/A	3
rORF13	2	73	990	0	4.29524	5.63796	#N/A	3
rORF16	0	4	24	0	1.01508	1.12627	#N/A	3
rORF17	0	32	386	0	3.19662	4.32377	#N/A	3
rORF19	0	9	109	0	1.72127	2.67186	#N/A	3
rORF23	0	8	59	0	1.60503	1.96645	#N/A	3
rORF24	0	35	208	0	3.31235	3.49212	#N/A	3
rORF25	0	7	136	0	1.47859	2.94547	#N/A	3
rORF26	0	14	123	0	2.19331	2.82018	#N/A	3
rORF27	0	1	8	0	0.327978	0.479552	#N/A	3
rORF28	0	57	686	0	3.95879	5.12152	#N/A	3
rORF29	0	43	395	0	3.58206	4.35537	#N/A	3
rORF30	0	40	180	0	3.48673	3.30334	#N/A	3
rORF31	0	18	169	0	2.48402	3.22185	#N/A	3
rORF33	2	46	474	0	3.67148	4.60661	#N/A	3
rORF34	0	109	869	0	4.84913	5.45391	#N/A	3
rORF35	1	18	157	0	2.48402	3.12736	#N/A	3
rORF36	0	12	583	0	2.02256	4.89411	#N/A	3
rORF37	0	2	17	0	0.595032	0.878066	#N/A	3
rORF39	1	4	35	0	1.01508	1.44631	#N/A	3
rORF40	0	11	65	0	1.92895	2.07168	#N/A	3
rORF41	0	1	10	0	0.327978	0.578106	#N/A	3
rORF42	0	6	229	0	1.34	3.61908	#N/A	3
rORF43	1	25	341	0	2.88388	4.15441	#N/A	3
rORF44	0	21	275	0	2.6691	3.86339	#N/A	3
rORF46	0	1	11	0	0.327978	0.624968	#N/A	3
rORF5	0	7	39	0	1.47859	1.54709	#N/A	3
rORF50	0	72	714	0	4.27636	5.17761	#N/A	3
rORF51	0	6	79	0	1.34	2.29096	#N/A	3
rORF53	1	42	1216	0	3.55098	5.9292	#N/A	3
rORF54	1	149	1573	0	5.28661	6.2952	#N/A	3
rORF55	1	207	2311	0	5.75054	6.84432	#N/A	3
rORF56	3	40	1417	0	3.48673	6.14654	#N/A	3
rORF59	0	20	97	0	2.61	2.53132	#N/A	3
rORF6	0	6	30	0	1.34	1.30956	#N/A	3
rORF60	0	6	70	0	1.34	2.15388	#N/A	3
rORF61	1	26	158	0	2.93293	3.13547	#N/A	3
rORF62	0	7	132	0	1.47859	2.90807	#N/A	3
rORF65	0	17	94	0	2.41665	2.49394	#N/A	3
rORF66	0	183	1650	0	5.57626	6.36329	#N/A	3
rORF67	0	171	1568	0	5.48053	6.29066	#N/A	3
rORF68	0	148	788	0	5.27715	5.31613	#N/A	3
rORF69	0	0	0	0	0	0	#N/A	3
rORF7	0	2	15	0	0.595032	0.798534	#N/A	3
rORF70	0	70	540	0	4.23785	4.78743	#N/A	3
rORF71	1	115	775	0	4.92382	5.29274	#N/A	3
rORF72	0	73	405	0	4.29524	4.3897	#N/A	3
rORF73	0	68	325	0	4.19827	4.08906	#N/A	3
rORF74	1	44	238	0	3.61249	3.67024	#N/A	3
rORF75	1	86	559	0	4.52053	4.83554	#N/A	3
rORF76	0	23	223	0	2.78048	3.58393	#N/A	3
rORF8	0	6	91	0	1.34	2.45557	#N/A	3
rORF84	2	51	712	0	3.8092	5.17367	#N/A	3
rORF85	1	31	200	0	3.15589	3.44066	#N/A	3
rORF86	0	5	53	0	1.18667	1.85292	#N/A	3
rORF90	0	187	1423	0	5.60681	6.15255	#N/A	3
rORF92	0	21	116	0	2.6691	2.74792	#N/A	3
rORF94	0	44	953	0	3.61249	5.58413	#N/A	3
rORF97	1	17	183	0	2.41665	3.32479	#N/A	3
ORF103C	41	3497	62697	9.53198	9.80352	11.594	#N/A	4
ORF103C.iORF1	28	2632	46913	8.98269	9.39409	11.1757	#N/A	4
ORF103C.iORF2	38	3398	58523	9.42251	9.76213	11.4946	#N/A	4
ORF109C	29	1209	34445	9.03322	8.27427	10.7303	#N/A	4
ORF109C.iORF1	21	951	27759	8.5686	7.92923	10.4191	#N/A	4
ORF109C.iORF2	18	696	21014	8.34684	7.48104	10.0179	#N/A	4
ORF111C.iORF1	6	589	13235	6.77072	7.24169	9.35168	#N/A	4
ORF111C.iORF3	14	847	19921	7.98554	7.76287	9.94088	#N/A	4
ORF111C.iORF4	23	890	20571	8.69952	7.834	9.98715	#N/A	4
ORF111C.iORF5	29	1410	32974	9.03322	8.49548	10.6673	#N/A	4
ORF111C.iORF6	26	1155	26229	8.876	8.20856	10.3374	#N/A	4
ORF111C_(U100)	37	1668	39660	9.3841	8.73729	10.9335	L	4
ORF34C_(U32)	8	678	7447	7.18245	7.44345	8.52377	L	4
ORF60W_(U46)	9	650	10260	7.35127	7.38296	8.985	L	4
ORF61C_(U47)	9	474	13804	7.35127	6.93062	9.41232	L	4
ORF69C	0	0	4	0	0	0.25961	#N/A	4
ORF89C_(U72)	24	2057	30753	8.76077	9.03907	10.5668	L	4
rORF104	8	283	4158	7.18245	6.19449	7.6861	#N/A	4
rORF18	0	2	93	0	0.595032	2.48126	#N/A	4
rORF93	0	1	29	0	0.327978	1.28059	#N/A	4
