## Supplementary material for "Comprehensive Annotations of Human Herpesvirus 6A and 6B Genomes Reveal Novel and Conserved Genomic Features": Table S8

### Sheet: iORF_and_uORF_count2
Supp. table 8: internal and upstream ORFs of previously annotated HHV-6A and HHV-6B ORFs and their HCMV homologs
		HHV6A							HHV6B							HCMV_homologs
HHV6_gene	HHV6_kinetic_class	main_ORF	iORFs	in-frame	out-of-frame	iORF_lengths	uORFs	uORF_length	main_ORF	iORFs	in-frame	out-of-frame	iORF_lengths	uORFs	uORF_length	main_ORF	kinetic_class.C	Weekes_temporal	iORFs	in-frame	out-of-frame	iORF_lengths	uORFs	uORF_length
total			44	37	7		53			39	34	5		45					12	4	8		7
U10		ORF7W	2	2	0	281AA,94AA	3	18AA,7AA,21AA	ORF8W	3	3	0	142AA,116AA,90AA	3	11AA,18AA,7AA
U11	L	ORF11C	1	1	0	38AA	0		ORF12C	1	1	0	38AA	0		UL32	DE	Tp5	1	0	1	320AA	1	7AA
U15	E	ORF13C	0	0	0		2	4AA,4AA	ORF16C	0	0	0		2	28AA,4AA
U17	E	ORF14C	0	0	0		0		ORF18C	0	0	0		0		UL36	IE		0	0	0		0
U18	E	ORF16C	1	1	0	289AA	0		ORF19C	1	1	0	290AA	0
U2	U	ORF1C	2	2	0	39AA,176AA	0		ORF1C	2	1	1	275AA,97AA	0		UL23		Tp3	0	0	0		0
U20	E	ORF18C	0	0	0		0		ORF21C	0	0	0		0
U22	L	ORF20C	0	0	0		0		ORF23C	0	0	0		0
U24		ORF23C	0	0	0		1	58AA	ORF25C	0	0	0		2	58AA,9AA
U24A		ORF24C	0	0	0		0		ORF26C	0	0	0		0
U26		ORF26C	1	1	0	225AA	2	19AA,44AA	ORF28C	0	0	0		3	42AA,17AA,2AA
U28	E	ORF28C	1	1	0	189AA	0	5AA	ORF30C	1	1	0	107AA	0		UL45	DE	Tp5	0	0	0		0
U29	L	ORF30C	0	0	0		2	9AA,5AA,5AA	ORF32C	0	0	0		1	9AA	UL46	LL	Tp5	0	0	0		0
U3	E	ORF2C	4	3	1	81AA,155AA,161AA,178AA	0	2AA,20AA	ORF2C	3	3	0	96AA,155AA,183AA	0
U31	L	ORF31W	1	0	1	26AA	1	9AA	ORF33W	0	0	0		1	52AA	UL48	DE	Tp5	0	0	0		0
U32	L	ORF32C	0	0	0		6	5AA,6AA,16AA,8AA,52AA,57AA	ORF34C	0	0	0		5	47AA,52AA,24AA,21AA,6AA
U34	E	ORF34C	0	0	0		0		ORF36C	0	0	0		0		UL50	DE	Tp5	0	0	0		1	17AA
U36	E	ORF36W	2	2	0	42AA,31AA	0	4AA,12AA	ORF38W	1	0	1	59AA	1	3AA	UL52		Tp5	2	1	1	41AA,26AA	0
U37	E	ORF38W	1	1	0	219AA	5	42AA,18AA,31AA,40AA,16AA	ORF40W	0	0	0		3	46AA,18AA,16AA	UL53	DE	Tp5	0	0	0		2	41AA,26AA
U38	U	ORF39C	2	2	0	360AA,368AA	1	7AA	ORF41C	1	1	0	368AA	0		UL54	DE	Tp2	0	0	0		1	3AA
U39	E	ORF40C	1	1	0	695AA	1	61AA	ORF42C	0	0	0		1	4AA	UL55	DE	Tp5	1	1	0	60AA	0
U4		ORF3C	0	0	0		2	15AA,17AA,33AA,12AA	ORF3C	0	0	0		0
U40	E	ORF41C	1	1	0	61AA	0		ORF43C	0	0	0		0		UL56	DE	Tp3	0	0	0		0
U41	E	ORF42C	0	0	0		0		ORF46C	0	0	0		0		UL57	DE	Tp5	2	1	1	34AA,155AA	0
U42	E	ORF47C	1	1	0	308AA	0		ORF47C	0	0	0		0		UL69	LL	Tp3	2	0	2	394AA,138AA	0
U43	L	ORF51C	0	0	0		0		ORF53C	1	0	1	66AA	0
U46	L	ORF56W	0	0	0		1	13AA	ORF60W	0	0	0		1	15AA	UL73	L	Tp5	0	0	0		1	7AA
U48	L	ORF60C	0	0	0		1	33AA	ORF63C	0	0	0		1	33AA
U49	L	ORF62W	0	0	0		0	45AA	ORF65W	0	0	0		0		UL76		Tp5	0	0	0		0
U50	L	ORF63W	1	1	0	69AA	0		ORF66W	1	1	0	69AA	1	6AA
U51	E	ORF65W	0	0	0		3	4AA,6AA,43AA	ORF68W	0	0	0		2	43AA,4AA	UL78	DE	Tp2	0	0	0		1	37AA
U52		ORF67C	0	0	0		0		ORF71C	1	1	0	158AA	0
U53	L	ORF68W	4	3	1	277AA,267AA,22AA,245AA	0		ORF72W	4	4	0	277AA,267AA,264AA,245AA	0		UL80	L	Tp3	3	0	3	373AA,36AA,316AA	0
U54	L	ORF69C	0	0	0		0		ORF73C	0	0	0		0
U56	L	ORF71C	0	0	0		3	16AA,4AA,63AA,5AA,83AA	ORF74C	0	0	0		4	29AA,12AA,16AA,7AA
U57	L	ORF72C	4	2	2	63AA,83AA,25AA,38AA	0	16AA	ORF76C	2	1	1	492AA,41AA	0		UL86	L	Tp5	0	0	0		0
U62		ORF75W	0	0	0		0		ORF78W	0	0	0		1	8AA
U65	L	ORF77W	0	0	0		1	7AA	ORF81W	0	0	0		1	7AA	UL94	TL	Tp5	1	1	0	47AA	0
U68		ORF82W	0	0	0		5	60AA,25AA,34AA,26AA,34AA	ORF85W	0	0	0		3	60AA,25AA,35AA
U69	E	ORF83W	1	1	0	507AA	0		ORF86W	1	1	0	508AA	0		UL97	DE	Tp3	0	0	0		0
U70	E	ORF84W	7	6	1	214AA,30AA,177AA,170AA,150AA,114AA,88AA	1	12AA	ORF87W	8	8	0	217AA,214AA,206AA,198AA,177AA,169AA,150AA,59AA	1	12AA
U71	E	ORF85W	0	0	0		3	114AA,88AA,2AA,7AA	ORF88W	0	0	0		2	59AA,2AA
U72	L	ORF86C	0	0	0		5	6AA,10AA,16AA,22AA,11AA,9AA,25AA	ORF89C	0	0	0		2	22AA,11AA	UL100		Tp5	0	0	0		0
U73	E	ORF87W	1	1	0	320AA	0		ORF90W	1	1	0	320AA	0
U74	E	ORF90W	0	0	0		0		ORF93W	0	0	0		0
U75		ORF91C	0	0	0		1	57AA	ORF94C	0	0	0		2	51AA,57AA
U76	L	ORF93C	1	1	0	57AA	1	5AA	ORF96C	3	3	0	51AA,57AA,646AA	1	5AA	UL104	DE	Tp5	0	0	0		0
U77	U	ORF92W	0	0	0		0		ORF95W	0	0	0		0		UL105	DE	Tp3	0	0	0		0
U79	IE	ORF98W	2	2	0	259AA,309AA	1	13AA	ORF99W	2	2	0	260AA,323AA	0
U81	E	ORF99C	0	0	0		0		ORF101C	0	0	0		0		UL114	DE	Tp2	0	0	0		0
U82	E	ORF100C	0	0	0		0	15AA	ORF102C	0	0	0		0		UL115	TL	Tp5	0	0	0		0
U84		ORF102C	2	1	1	137AA,30AA	1	12AA	ORF104C	1	1	0	137AA	1	13AA
U85	IE	ORF103C	0	0	0		0	60AA	ORF105C	1	0	1	22AA	0
U90	IE	ORF106C	0	0	0		0		ORF107C	0	0	0		0
U95	IE	ORF109W	0	0	0		0		ORF108W	0	0	0		0
