## Supplementary material for "Comprehensive Annotations of Human Herpesvirus 6A and 6B Genomes Reveal Novel and Conserved Genomic Features": Table S9

### Sheet: A_95_10_2
Supp. table 9: missmatches between RNA-seq data and the HHV-6A GS reference genome.
(A) single nucleotide mismatches. (B) deletions identified by TopHat. (C) insertions identified by TopHat.
A: single nucleotide mismatches between RNA-seq and the HHV-6A GS reference genome
genome_position	read_count	reference_base	sequenced_base	mutation_rate	type
8140	12	G	C	100	non-coding
30139	115	T	C	100	U19:Lys->Glu
56376	98	G	C	100	U37:Glu->Gln
65808	63	C	T	98.4127	U41:Ala->Thr
107802	326	C	T	100	U72:Gly->Asp
128007	22	G	T	100	U86:synonimous
129231	41	C	T	100	U86:synonimous
142413	66	A	T	100	U95:Asn->Ile
144039	51	T	C	100	non-coding
144249	2683	T	C	99.2546	U100:synonimous
144476	581	T	C	99.8279	U100:Met->Val
145928	2324	T	C	99.9139	U100:Lys->Glu
148674	140	T	C	100	non-coding
148694	208	G	C	100	non-coding
B: deletions in HHV-6A genome identified by TopHat based on RNA-seq data
first position of deletion	first position after deletion	TopHat score
144268	144269	1626
3222	3223	201
151984	151985	201
68328	68329	165
4647	4648	102
153409	153410	102
147021	147022	99
147825	147826	93
148192	148193	90
68102	68103	63
147023	147024	60
4713	4714	59
153475	153476	59
147823	147824	38
144432	144433	23
5169	5170	21
153931	153932	21
C: insertions in HHV-6A genome identified by TopHat based on RNA-seq data
last position before insertion	insertion	TopHat score
123719	C	370
123721	G	181
147824	G	133
146624	A	113
147304	G	93
7115	CG	44
155877	CG	44
4712	A	41
153474	A	41
4195	A	39
152957	A	39
147303	C	38
6447	GA	26
155209	GA	26
125888	GA	25
171	C	24
148935	T	22
5168	A	21
153930	A	21
