## Supplementary material for "Comprehensive Annotations of Human Herpesvirus 6A and 6B Genomes Reveal Novel and Conserved Genomic Features": Table S10

### Sheet: B_95_10_2
Supp. table 10: missmatches between RNA-seq data and the HHV-6B Z29 reference genome.
(A) single nucleotide mismatches. (B) deletions identified by TopHat. (C) insertions identified by TopHat.
A: single nucleotide mismatches between RNA-seq and the HHV-6B Z-29 reference genome
genome_position	read_count	reference_base	sequenced_base	mutation_rate	type
9034	13	A	G	100	B4:synonimous
10117	115	T	C	100	U2:Lys->Arg
18582	138	C	T	100	U10:Pro->Ser
18621	93	G	A	98.9247	U10:Ala->Thr
19129	85	G	A	100	U10:Cys->Tyr
23841	27	T	C	100	non-coding
23875	33	A	G	100	U13:Gln->Arg
24871	158	T	A	100	U14:Ser->Thr
24930	159	C	T	100	U14:synonimous
25388	333	A	G	100	U14:Asp->Gly
25658	261	G	A	100	U14:Arg->Gln
25779	314	G	A	100	U14:Met->Ile
26148	539	C	T	100	U15:Gly->Stop
26480	42	G	A	100	non-coding
26597	98	A	G	100	non-coding
26990	621	G	A	100	U15:Ala->Val
28140	17	G	A	100	non-coding
33170	156	G	A	100	U20:His->Tyr
34905	83	G	C	100	U21:Pro->Trp,U22:Ala->Val
34906	80	G	A	100	U21:Pro->Trp,U22:Ala->Val
34938	92	G	A	98.913	U21:Thr->Ile,U22:synonimous
34944	130	G	A	100	U21:Ser->Leu,U22:synonimous
35198	254	G	T	100	U22:Leu->Met
35402	112	G	C	100	U22:Pro->Ala
35618	103	C	G	100	U23:Val->Leu
35807	400	G	T	100	U23:Leu->Ile
35808	400	A	T	100	U23:synonimous
38520	1068	C	T	99.9064	U26:Ala->Thr
39096	393	G	A	100	U27:Synonimous
39342	426	A	C	99.7653	U27:Asn->Lys
43328	157	G	A	100	U29:Synonimous, U30:Synonimous
43940	131	C	T	100	U30:Synonimous
46047	79	C	G	100	U30:Leu->Val
47367	142	C	T	100	U31:Thr->Ile
49287	76	T	C	100	U31:Phe->Ser
56907	188	C	T	100	U37:Synonimous
57567	275	G	A	100	U37:Synonimous
58073	393	C	T	100	U38:Arg->Gln
60606	218	C	T	100	U38:Asp->Asn
61504	218	G	A	100	U39:Thr->Ile
61615	306	A	G	100	U39:Leu->Pro
61724	211	A	G	100	U39:Tyr->His
62132	131	C	T	99.2366	U39:Ala->Thr
62351	170	C	T	100	U39:Glu->Lys
62914	381	G	T	99.7375	U39:Pro->Gln
63706	93	C	T	100	U40:Synonimous
66693	196	T	C	100	U41:Lys->Arg
70463	385	G	A	100	U42:Synonimous
71935	389	G	A	100	U43:Synonimous
72769	297	A	G	100	U43:Synonimous
78031	297	G	A	100	U47:Synonimous
78578	253	C	T	100	U47:Cys->Tyr
78878	335	T	A	100	U47:Asn->Ile
92243	383	C	T	99.7389	U57:Ala->Thr
99975	127	C	T	100	U62:Thr->Ile,U83:His->Tyr
105418	569	C	T	100	U69:Synonimous
110243	79	G	A	100	U73:Val->Met
110776	82	C	T	100	U73:Synonimous
111870	64	C	T	100	U73:Ala->Val
115556	167	C	T	100	U76:Synonimous
116221	186	C	T	98.9247	U76:Val->Met
120452	353	C	T	98.5836	non-coding
121019	69	G	A	100	B7:Ala->Thr
121799	245	A	G	100	U79:Glu->Gly
122500	140	G	T	100	U79:Arg->Leu
124107	385	C	T	98.961	U82:Synonimous
125701	113	C	T	99.115	U84:Arg->Gln
125838	257	A	G	99.6109	U84:Synonimous
129327	70	T	C	100	U86:Arg->Gly
129338	71	C	T	100	U86:Arg->Lys
129398	23	C	T	100	U86:Arg->Lys
129411	11	T	C	100	U86:Arg->Gly
129542	111	C	T	100	U86:Arg->Lys
129578	101	C	T	99.0099	U86:Arg->Lys
129914	26	G	A	100	U86:Ala->Val
139370	109	G	T	100	non-coding
146911	33	C	T	100	U95:Synonimous
148715	4322	A	G	99.9306	U100:Tyr->His
149100	3226	C	T	99.969	U100:Met->Ile
150873	2325	C	T	100	U100:Arg->Gln
152139	954	T	C	100	U100:Asn->Asp
152190	1057	T	C	99.9054	U100:Thr->Ala
152904	23	G	T	100	non-coding
152905	13	T	G	100	non-coding
152940	12	C	G	100	B9:Ala->Pro
152941	15	A	G	100	B9:Synonimous
153014	196	G	A	100	B9:Ala->Val
153064	300	T	C	100	B9:Synonimous
153322	10	T	C	100	non-coding
B: deletions in HHV-6B genome identified by TopHat based on RNA-seq data
first position of deletion	first position after deletion	TopHat score
119970	119971	838
119646	119647	367
123516	123517	330
77424	77425	289
76958	76959	263
4796	4797	186
158117	158118	186
5722	5723	175
159043	159044	175
153000	153001	141
153320	153321	139
3549	3550	137
156870	156871	137
7290	7291	93
160611	160612	93
7498	7499	80
160819	160820	80
69186	69187	60
7866	7867	56
161187	161188	56
80	81	42
4729	4730	34
158050	158051	34
5859	5860	26
159180	159181	26
69149	69150	23
124842	124843	21
153401	153402	21
C: insertions in HHV-6B genome identified by TopHat based on RNA-seq data
last position before insertion	insertion	TopHat score
6056	A	1000
159377	A	1000
125060	T	507
152900	T	341
83870	T	336
152940	GG	153
68567	GG	102
5858	T	85
159179	T	85
6057	T	72
159378	T	72
76068	G	69
7289	A	51
160610	A	51
124841	T	47
150539	T	47
151807	G	32
260	C	30
23232	A	28
122210	T	27
150669	A	27
108478	A	25
151121	A	24
152362	G	24
22557	A	22
124517	T	20
