## Supplementary material for "Comprehensive Annotations of Human Herpesvirus 6A and 6B Genomes Reveal Novel and Conserved Genomic Features": Table S11

### Sheet: Sheet1
table S11: previously annotated ORFs added manually to final ORF predictions
HHV-6A	HHV-6B
U11	U3
U20	U4
U22	U9
U26	U11
U28	U13
U31	U22
U34	U28
U38	U31
U39	U37
U43	U38
U45	U39
U48	U42
U49	U43
U51	U50
U55	U51
U62	U64
U63	U73
U69	U74
U73	U76
U74	U77
U76	U82
U77	U90
U81	U95
U85
