## Supplementary material for "Comprehensive Annotations of Human Herpesvirus 6A and 6B Genomes Reveal Novel and Conserved Genomic Features": File S1

KC465951.1	8746	9847	ORF1C_(U2)	0	-	8746	9847	0,160,0	1	1101,	0,
KC465951.1	8746	8863	ORF1C.iORF1	0	-	8746	8863	19,123,228	1	117,	0,
KC465951.1	8746	9274	ORF1C.iORF2	0	-	8746	9274	228,123,19	1	528,	0,
KC465951.1	10183	11305	ORF2C_(U3)	0	-	10183	11305	0,160,0	1	1122,	0,
KC465951.1	10400	10643	ORF2C.iORF1	0	-	10400	10643	228,123,19	1	243,	0,
KC465951.1	10183	10648	ORF2C.iORF2	0	-	10183	10648	228,123,19	1	465,	0,
KC465951.1	10183	10666	ORF2C.iORF3	0	-	10183	10666	228,123,19	1	483,	0,
KC465951.1	10183	10717	ORF2C.iORF4	0	-	10183	10717	228,123,19	1	534,	0,
KC465951.1	11518	13126	ORF3C_(U4)	0	-	11518	13126	0,160,0	1	1608,	0,
KC465951.1	13247	17124	ORF4C_(U7)	0	-	13247	17124	0,160,0	3	1645,976,1063,	0,1733,2814,
KC465951.1	13270	13369	ORF4C.iORF1	0	-	13270	13369	228,123,19	1	99,	0,
KC465951.1	13498	13594	ORF4C.iORF2	0	-	13498	13594	19,123,228	1	96,	0,
KC465951.1	14575	14701	ORF4C.iORF3	0	-	14575	14701	228,123,19	1	126,	0,
KC465951.1	17327	17405	ORF5W	0	+	17327	17405	19,123,228	1	78,	0,
KC465951.1	17270	17585	ORF6C	0	-	17270	17585	19,123,228	1	315,	0,
KC465951.1	17270	17351	ORF6C.iORF1	0	-	17270	17351	19,123,228	1	81,	0,
KC465951.1	17636	18947	ORF7W_(U10)	0	+	17636	18947	0,160,0	1	1311,	0,
KC465951.1	18104	18947	ORF7W.iORF1	0	+	18104	18947	19,123,228	1	843,	0,
KC465951.1	18665	18947	ORF7W.iORF2	0	+	18665	18947	228,123,19	1	282,	0,
KC465951.1	18313	18385	ORF8C	0	-	18313	18385	228,123,19	1	72,	0,
KC465951.1	19868	22848	ORF9W	0	+	19868	22848	228,123,19	3	26,52,1023,	0,1828,1957,
KC465951.1	19877	22848	ORF9W.iORF1	0	+	19877	22848	228,123,19	3	17,52,1023,	0,1819,1948,
KC465951.1	21715	22848	ORF9W.iORF2	0	+	21715	22848	19,123,228	2	33,1023,	0,110,
KC465951.1	19868	23254	ORF10W	0	+	19868	23254	228,123,19	3	26,52,324,	0,1828,3062,
KC465951.1	19877	23254	ORF10W.iORF1	0	+	19877	23254	228,123,19	3	17,52,324,	0,1819,3053,
KC465951.1	21715	23254	ORF10W.iORF2	0	+	21715	23254	19,123,228	2	33,324,	0,1215,
KC465951.1	18998	21614	ORF11C_(U11)	0	-	18998	21614	150,150,150	1	2616,	0,
KC465951.1	18998	19112	ORF11C.iORF1	0	-	18998	19112	19,123,228	1	114,	0,
KC465951.1	23637	23778	ORF12C	0	-	23637	23778	19,123,228	1	141,	0,
KC465951.1	25213	26020	ORF13C_(U15)	0	-	25213	26020	0,160,0	3	186,73,317,	0,344,490,
KC465951.1	26283	27372	ORF14C_(U17)	0	-	26283	27372	0,160,0	2	776,229,	0,860,
KC465951.1	27849	28041	ORF15W	0	+	27849	28041	19,123,228	1	192,	0,
KC465951.1	28536	29418	ORF16C_(U18)	0	-	28536	29418	0,160,0	1	882,	0,
KC465951.1	28536	29403	ORF16C.iORF1	0	-	28536	29403	19,123,228	1	867,	0,
KC465951.1	29430	30850	ORF17C	0	-	29430	30850	19,123,228	2	43,1166,	0,254,
KC465951.1	29430	30829	ORF17C.iORF1	0	-	29430	30829	228,123,19	2	43,1145,	0,254,
KC465951.1	31103	32372	ORF18C_(U20)	0	-	31103	32372	150,150,150	1	1269,	0,
KC465951.1	32374	33676	ORF19C_(U21)	0	-	32374	33676	0,160,0	1	1302,	0,
KC465951.1	33773	34382	ORF20C_(U22)	0	-	33773	34382	150,150,150	1	609,	0,
KC465951.1	34409	35120	ORF21C_(U23)	0	-	34409	35120	0,160,0	1	711,	0,
KC465951.1	34576	34723	ORF21C.iORF1	0	-	34576	34723	19,123,228	1	147,	0,
KC465951.1	34409	34871	ORF21C.iORF2	0	-	34409	34871	19,123,228	1	462,	0,
KC465951.1	34409	35072	ORF21C.iORF3	0	-	34409	35072	19,123,228	1	663,	0,
KC465951.1	35153	35264	ORF22C	0	-	35153	35264	19,123,228	1	111,	0,
KC465951.1	35427	35691	ORF23C_(U24)	0	-	35427	35691	0,160,0	1	264,	0,
KC465951.1	35709	35883	ORF24C_(U24A)	0	-	35709	35883	0,160,0	1	174,	0,
KC465951.1	35899	36850	ORF25C_(U25)	0	-	35899	36850	0,160,0	1	951,	0,
KC465951.1	36957	37845	ORF26C_(U26)	0	-	36957	37845	150,150,150	1	888,	0,
KC465951.1	36957	37632	ORF26C.iORF1	0	-	36957	37632	19,123,228	1	675,	0,
KC465951.1	37832	38939	ORF27C	0	-	37832	38939	19,123,228	1	1107,	0,
KC465951.1	37832	37964	ORF27C.iORF1	0	-	37832	37964	19,123,228	1	132,	0,
KC465951.1	39055	41470	ORF28C_(U28)	0	-	39055	41470	150,150,150	1	2415,	0,
KC465951.1	39055	39622	ORF28C.iORF1	0	-	39055	39622	19,123,228	1	567,	0,
KC465951.1	42360	45168	ORF29W	0	+	42360	45168	19,123,228	1	2808,	0,
KC465951.1	41492	42392	ORF30C_(U29)	0	-	41492	42392	0,160,0	1	900,	0,
KC465951.1	45185	51419	ORF31W_(U31)	0	+	45185	51419	150,150,150	1	6234,	0,
KC465951.1	45216	45294	ORF31W.iORF1	0	+	45216	45294	19,123,228	1	78,	0,
KC465951.1	51490	51757	ORF32C_(U32)	0	-	51490	51757	0,160,0	1	267,	0,
KC465951.1	51758	51929	ORF33C	0	-	51758	51929	228,123,19	1	171,	0,
KC465951.1	51758	51914	ORF33C.iORF1	0	-	51758	51914	228,123,19	1	156,	0,
KC465951.1	53121	53952	ORF34C_(U34)	0	-	53121	53952	150,150,150	1	831,	0,
KC465951.1	53968	54286	ORF35C	0	-	53968	54286	19,123,228	1	318,	0,
KC465951.1	54287	55742	ORF36W_(U36)	0	+	54287	55742	0,160,0	1	1455,	0,
KC465951.1	55616	55742	ORF36W.iORF1	0	+	55616	55742	228,123,19	1	126,	0,
KC465951.1	55649	55742	ORF36W.iORF2	0	+	55649	55742	228,123,19	1	93,	0,
KC465951.1	55681	55801	ORF37W	0	+	55681	55801	228,123,19	1	120,	0,
KC465951.1	55745	56540	ORF38W_(U37)	0	+	55745	56540	0,160,0	1	795,	0,
KC465951.1	55883	56540	ORF38W.iORF1	0	+	55883	56540	19,123,228	1	657,	0,
KC465951.1	56585	59624	ORF39C_(U38)	0	-	56585	59624	150,150,150	1	3039,	0,
KC465951.1	56585	57665	ORF39C.iORF1	0	-	56585	57665	19,123,228	1	1080,	0,
KC465951.1	56585	57689	ORF39C.iORF2	0	-	56585	57689	19,123,228	1	1104,	0,
KC465951.1	59623	62116	ORF40C_(U39)	0	-	59623	62116	150,150,150	1	2493,	0,
KC465951.1	59623	61708	ORF40C.iORF1	0	-	59623	61708	19,123,228	1	2085,	0,
KC465951.1	62069	64250	ORF41C_(U40)	0	-	62069	64250	0,160,0	1	2181,	0,
KC465951.1	62069	62252	ORF41C.iORF1	0	-	62069	62252	19,123,228	1	183,	0,
KC465951.1	64257	67656	ORF42C_(U41)	0	-	64257	67656	0,160,0	1	3399,	0,
KC465951.1	68045	75025	ORF43W	0	+	68045	75025	228,123,19	2	120,54,	0,6926,
KC465951.1	68163	93647	ORF44W	0	+	68163	93647	19,123,228	3	2,60,130,	0,6808,25354,
KC465951.1	74981	93647	ORF44W.iORF1	0	+	74981	93647	228,123,19	2	50,130,	0,18536,
KC465951.1	68163	75246	ORF45W	0	+	68163	75246	19,123,228	3	2,60,4,	0,6808,7079,
KC465951.1	68163	77873	ORF46W	0	+	68163	77873	19,123,228	3	2,60,13,	0,6808,9697,
KC465951.1	69066	70614	ORF47C_(U42)	0	-	69066	70614	0,160,0	1	1548,	0,
KC465951.1	69066	69990	ORF47C.iORF1	0	-	69066	69990	19,123,228	1	924,	0,
KC465951.1	70863	70968	ORF48W	0	+	70863	70968	19,123,228	1	105,	0,
KC465951.1	71811	71958	ORF49W	0	+	71811	71958	19,123,228	1	147,	0,
KC465951.1	73119	75006	ORF50W	0	+	73119	75006	19,123,228	3	79,189,35,	0,781,1852,
KC465951.1	70838	73421	ORF51C_(U43)	0	-	70838	73421	150,150,150	1	2583,	0,
KC465951.1	73461	75006	ORF52W	0	+	73461	75006	19,123,228	2	628,35,	0,1510,
KC465951.1	73692	75006	ORF52W.iORF1	0	+	73692	75006	19,123,228	2	397,35,	0,1279,
KC465951.1	74752	74821	ORF53W	0	+	74752	74821	19,123,228	1	69,	0,
KC465951.1	74940	75006	ORF54W	0	+	74940	75006	228,123,19	1	66,	0,
KC465951.1	74103	75234	ORF55C_(U45)	0	-	74103	75234	150,150,150	1	1131,	0,
KC465951.1	75306	75561	ORF56W_(U46)	0	+	75306	75561	0,160,0	1	255,	0,
KC465951.1	75930	77787	ORF57C	0	-	75930	77787	19,123,228	1	1857,	0,
KC465951.1	77869	78034	ORF58W_(U47A)	0	+	77869	78034	0,160,0	1	165,	0,
KC465951.1	80056	80191	ORF59W	0	+	80056	80191	19,123,228	1	135,	0,
KC465951.1	78052	80137	ORF60C_(U48)	0	-	78052	80137	150,150,150	1	2085,	0,
KC465951.1	80051	80150	ORF61C	0	-	80051	80150	19,123,228	1	99,	0,
KC465951.1	80295	81054	ORF62W_(U49)	0	+	80295	81054	150,150,150	1	759,	0,
KC465951.1	80830	82498	ORF63W_(U50)	0	+	80830	82498	0,160,0	1	1668,	0,
KC465951.1	82291	82498	ORF63W.iORF1	0	+	82291	82498	19,123,228	1	207,	0,
KC465951.1	82566	82695	ORF64W	0	+	82566	82695	19,123,228	1	129,	0,
KC465951.1	82592	83498	ORF65W_(U51)	0	+	82592	83498	150,150,150	1	906,	0,
KC465951.1	82552	82630	ORF66C	0	-	82552	82630	228,123,19	1	78,	0,
KC465951.1	83516	84293	ORF67C_(U52)	0	-	83516	84293	0,160,0	1	777,	0,
KC465951.1	84299	85886	ORF68W_(U53)	0	+	84299	85886	0,160,0	1	1587,	0,
KC465951.1	85055	85886	ORF68W.iORF1	0	+	85055	85886	228,123,19	1	831,	0,
KC465951.1	85085	85886	ORF68W.iORF2	0	+	85085	85886	228,123,19	1	801,	0,
KC465951.1	85089	85155	ORF68W.iORF3	0	+	85089	85155	228,123,19	1	66,	0,
KC465951.1	85151	85886	ORF68W.iORF4_(U53.5)	0	+	85151	85886	0,160,0	1	735,	0,
KC465951.1	86069	87446	ORF69C_(U54)	0	-	86069	87446	0,160,0	1	1377,	0,
KC465951.1	87523	88822	ORF70C_(U55)	0	-	87523	88822	150,150,150	1	1299,	0,
KC465951.1	89001	89892	ORF71C_(U56)	0	-	89001	89892	0,160,0	1	891,	0,
KC465951.1	89893	93931	ORF72C_(U57)	0	-	89893	93931	0,160,0	1	4038,	0,
KC465951.1	89893	90082	ORF72C.iORF1	0	-	89893	90082	228,123,19	1	189,	0,
KC465951.1	89893	90142	ORF72C.iORF2	0	-	89893	90142	19,123,228	1	249,	0,
KC465951.1	90282	90357	ORF72C.iORF3	0	-	90282	90357	228,123,19	1	75,	0,
KC465951.1	91136	91250	ORF72C.iORF4	0	-	91136	91250	228,123,19	1	114,	0,
KC465951.1	96257	97310	ORF74W_(U59)	0	+	96257	97310	0,160,0	1	1053,	0,
KC465951.1	98445	98703	ORF75W_(U62)	0	+	98445	98703	150,150,150	1	258,	0,
KC465951.1	98650	99301	ORF76W_(U63)	0	+	98650	99301	150,150,150	1	651,	0,
KC465951.1	99148	99301	ORF76W.iORF1	0	+	99148	99301	228,123,19	1	153,	0,
KC465951.1	99151	99301	ORF76W.iORF2	0	+	99151	99301	228,123,19	1	150,	0,
KC465951.1	100563	101571	ORF77W_(U65)	0	+	100563	101571	0,160,0	1	1008,	0,
KC465951.1	102506	103541	ORF78W	0	+	102506	103541	19,123,228	1	1035,	0,
KC465951.1	102524	103541	ORF78W.iORF1	0	+	102524	103541	228,123,19	1	1017,	0,
KC465951.1	103405	103480	ORF78W.iORF2	0	+	103405	103480	19,123,228	1	75,	0,
KC465951.1	103439	103541	ORF78W.iORF3	0	+	103439	103541	228,123,19	1	102,	0,
KC465951.1	103463	103541	ORF78W.iORF4	0	+	103463	103541	228,123,19	1	78,	0,
KC465951.1	97306	102508	ORF79C_(U60)	0	-	97306	102508	0,160,0	2	1128,873,	0,4329,
KC465951.1	102538	102646	ORF80C	0	-	102538	102646	228,123,19	1	108,	0,
KC465951.1	102555	102624	ORF80C.iORF1	0	-	102555	102624	228,123,19	1	69,	0,
KC465951.1	103398	103578	ORF81W	0	+	103398	103578	228,123,19	1	180,	0,
KC465951.1	103476	103578	ORF81W.iORF1	0	+	103476	103578	19,123,228	1	102,	0,
KC465951.1	103540	103885	ORF82W_(U68)	0	+	103540	103885	0,160,0	1	345,	0,
KC465951.1	103887	105576	ORF83W_(U69)	0	+	103887	105576	150,150,150	1	1689,	0,
KC465951.1	104055	105576	ORF83W.iORF1	0	+	104055	105576	19,123,228	1	1521,	0,
KC465951.1	105583	107050	ORF84W_(U70)	0	+	105583	107050	0,160,0	1	1467,	0,
KC465951.1	106408	107050	ORF84W.iORF1	0	+	106408	107050	228,123,19	1	642,	0,
KC465951.1	106463	106553	ORF84W.iORF2	0	+	106463	106553	19,123,228	1	90,	0,
KC465951.1	106519	107050	ORF84W.iORF3	0	+	106519	107050	228,123,19	1	531,	0,
KC465951.1	106540	107050	ORF84W.iORF4	0	+	106540	107050	228,123,19	1	510,	0,
KC465951.1	106600	107050	ORF84W.iORF5	0	+	106600	107050	228,123,19	1	450,	0,
KC465951.1	106708	107050	ORF84W.iORF6	0	+	106708	107050	19,123,228	1	342,	0,
KC465951.1	106786	107050	ORF84W.iORF7	0	+	106786	107050	228,123,19	1	264,	0,
KC465951.1	106986	107220	ORF85W_(U71)	0	+	106986	107220	0,160,0	1	234,	0,
KC465951.1	107299	108334	ORF86C_(U72)	0	-	107299	108334	0,160,0	1	1035,	0,
KC465951.1	108346	110689	ORF87W_(U73)	0	+	108346	110689	150,150,150	1	2343,	0,
KC465951.1	109729	110689	ORF87W.iORF1	0	+	109729	110689	228,123,19	1	960,	0,
KC465951.1	108379	108445	ORF88C	0	-	108379	108445	228,123,19	1	66,	0,
KC465951.1	108534	108609	ORF89C	0	-	108534	108609	228,123,19	1	75,	0,
KC465951.1	110657	112646	ORF90W_(U74)	0	+	110657	112646	150,150,150	1	1989,	0,
KC465951.1	112680	113430	ORF91C_(U75)	0	-	112680	113430	0,160,0	1	750,	0,
KC465951.1	115121	117596	ORF92W_(U77)	0	+	115121	117596	150,150,150	1	2475,	0,
KC465951.1	113338	115279	ORF93C_(U76)	0	-	113338	115279	150,150,150	1	1941,	0,
KC465951.1	113338	113509	ORF93C.iORF1	0	-	113338	113509	228,123,19	1	171,	0,
KC465951.1	116718	116883	ORF94C	0	-	116718	116883	19,123,228	1	165,	0,
KC465951.1	118340	118439	ORF95C	0	-	118340	118439	228,123,19	1	99,	0,
KC465951.1	117837	119409	ORF96C	0	-	117837	119409	19,123,228	2	27,45,	0,1527,
KC465951.1	119526	119595	ORF97C	0	-	119526	119595	19,123,228	1	69,	0,
KC465951.1	120195	121765	ORF98W_(U79)	0	+	120195	121765	150,150,150	3	631,197,564,	0,727,1006,
KC465951.1	120195	121646	ORF98W.iORF1	0	+	120195	121646	19,123,228	3	631,117,179,	0,727,1272,
KC465951.1	120195	121230	ORF98W.iORF2	0	+	120195	121230	19,123,228	3	631,117,29,	0,727,1006,
KC465951.1	121808	122576	ORF99C_(U81)	0	-	121808	122576	150,150,150	1	768,	0,
KC465951.1	122651	123404	ORF100C_(U82)	0	-	122651	123404	0,160,0	1	753,	0,
KC465951.1	123508	123837	ORF101C	0	-	123508	123837	19,123,228	2	140,112,	0,217,
KC465951.1	123926	124955	ORF102C_(U84)	0	-	123926	124955	0,160,0	1	1029,	0,
KC465951.1	123926	124337	ORF102C.iORF1	0	-	123926	124337	19,123,228	1	411,	0,
KC465951.1	124434	124524	ORF102C.iORF2	0	-	124434	124524	19,123,228	1	90,	0,
KC465951.1	124982	125855	ORF103C_(U85)	0	-	124982	125855	150,150,150	1	873,	0,
KC465951.1	125935	126115	ORF104C	0	-	125935	126115	19,123,228	1	180,	0,
KC465951.1	125984	135821	ORF105C_(U86)	0	-	125984	135821	0,160,0	3	4112,194,59,	0,9496,9778,
KC465951.1	132800	135821	ORF106C_(U90)	0	-	132800	135821	0,160,0	3	2573,194,59,	0,2680,2962,
KC465951.1	135975	136539	ORF107W_(U91)	0	+	135975	136539	0,160,0	2	211,251,	0,313,
KC465951.1	135851	136718	ORF108C	0	-	135851	136718	228,123,19	2	8,70,	0,797,
KC465951.1	140446	143815	ORF109W_(U95)	0	+	140446	143815	0,160,0	1	3369,	0,
KC465951.1	140670	145052	ORF110C	0	-	140670	145052	19,123,228	5	34,100,305,129,173,	0,2379,3517,3931,4209,
KC465951.1	140670	145001	ORF110C.iORF1	0	-	140670	145001	19,123,228	4	34,100,305,122,	0,2379,3517,4209,
KC465951.1	140670	145001	ORF110C.iORF2	0	-	140670	145001	19,123,228	5	34,100,305,129,122,	0,2379,3517,3931,4209,
KC465951.1	140670	145052	ORF110C.iORF3	0	-	140670	145052	19,123,228	4	34,100,305,173,	0,2379,3517,4209,
KC465951.1	146616	146715	ORF111C	0	-	146616	146715	19,123,228	1	99,	0,
KC465951.1	144149	147810	ORF112C_(U100)	0	-	144149	147810	150,150,150	10	343,129,10,161,114,108,78,336,282,410,	0,452,730,1254,1497,1702,1905,2139,2873,3251,
KC465951.1	145694	147810	ORF112C.iORF1	0	-	145694	147810	19,123,228	6	58,108,78,336,168,410,	0,157,360,594,1328,1706,
KC465951.1	145694	147810	ORF112C.iORF2	0	-	145694	147810	19,123,228	6	58,108,78,336,171,410,	0,157,360,594,1328,1706,
KC465951.1	145694	147810	ORF112C.iORF3	0	-	145694	147810	19,123,228	6	58,108,78,336,282,410,	0,157,360,594,1328,1706,
KC465951.1	145317	147966	ORF113C	0	-	145317	147966	19,123,228	7	247,114,108,78,336,282,566,	0,329,534,737,971,1705,2083,
KC465951.1	145317	147810	ORF113C.iORF1	0	-	145317	147810	19,123,228	7	247,114,108,78,336,168,410,	0,329,534,737,971,1705,2083,
KC465951.1	145317	147810	ORF113C.iORF2	0	-	145317	147810	19,123,228	7	247,114,108,78,336,171,410,	0,329,534,737,971,1705,2083,
KC465951.1	145317	147810	ORF113C.iORF3	0	-	145317	147810	19,123,228	7	247,114,108,78,336,282,410,	0,329,534,737,971,1705,2083,
KC465951.1	145694	147966	ORF113C.iORF4	0	-	145694	147966	19,123,228	6	58,108,78,336,168,566,	0,157,360,594,1328,1706,
KC465951.1	145317	147966	ORF113C.iORF5	0	-	145317	147966	19,123,228	7	247,114,108,78,336,168,566,	0,329,534,737,971,1705,2083,
KC465951.1	145694	147966	ORF113C.iORF6	0	-	145694	147966	19,123,228	6	58,108,78,336,171,566,	0,157,360,594,1328,1706,
KC465951.1	145317	147966	ORF113C.iORF7	0	-	145317	147966	19,123,228	7	247,114,108,78,336,171,566,	0,329,534,737,971,1705,2083,
KC465951.1	145694	147966	ORF113C.iORF8	0	-	145694	147966	19,123,228	6	58,108,78,336,282,566,	0,157,360,594,1328,1706,
KC465951.1	145317	149612	ORF114C	0	-	145317	149612	19,123,228	9	247,114,108,78,336,282,424,49,3,	0,329,534,737,971,1705,2083,2825,4292,
KC465951.1	145694	148191	ORF114C.iORF1	0	-	145694	148191	19,123,228	7	58,108,78,336,168,424,49,	0,157,360,594,1328,1706,2448,
KC465951.1	145317	149612	ORF114C.iORF10	0	-	145317	149612	19,123,228	9	247,114,108,78,336,171,424,49,3,	0,329,534,737,971,1705,2083,2825,4292,
KC465951.1	145694	149612	ORF114C.iORF11	0	-	145694	149612	19,123,228	8	58,108,78,336,282,424,49,3,	0,157,360,594,1328,1706,2448,3915,
KC465951.1	145317	148191	ORF114C.iORF2	0	-	145317	148191	19,123,228	8	247,114,108,78,336,168,424,49,	0,329,534,737,971,1705,2083,2825,
KC465951.1	145694	148191	ORF114C.iORF3	0	-	145694	148191	19,123,228	7	58,108,78,336,171,424,49,	0,157,360,594,1328,1706,2448,
KC465951.1	145317	148191	ORF114C.iORF4	0	-	145317	148191	19,123,228	8	247,114,108,78,336,171,424,49,	0,329,534,737,971,1705,2083,2825,
KC465951.1	145694	148191	ORF114C.iORF5	0	-	145694	148191	19,123,228	7	58,108,78,336,282,424,49,	0,157,360,594,1328,1706,2448,
KC465951.1	145317	148191	ORF114C.iORF6	0	-	145317	148191	19,123,228	8	247,114,108,78,336,282,424,49,	0,329,534,737,971,1705,2083,2825,
KC465951.1	145694	149612	ORF114C.iORF7	0	-	145694	149612	19,123,228	8	58,108,78,336,168,424,49,3,	0,157,360,594,1328,1706,2448,3915,
KC465951.1	145317	149612	ORF114C.iORF8	0	-	145317	149612	19,123,228	9	247,114,108,78,336,168,424,49,3,	0,329,534,737,971,1705,2083,2825,4292,
KC465951.1	145694	149612	ORF114C.iORF9	0	-	145694	149612	19,123,228	8	58,108,78,336,171,424,49,3,	0,157,360,594,1328,1706,2448,3915,
KC465951.1	10160	10187	rORF1	0	-	10160	10187	19,123,228	1	27,	0,
KC465951.1	11529	11535	rORF2	0	-	11529	11535	228,123,19	1	6,	0,
KC465951.1	11477	11537	rORF3	0	-	11477	11537	228,123,19	1	60,	0,
KC465951.1	13225	13270	rORF4	0	-	13225	13270	19,123,228	1	45,	0,
KC465951.1	13270	13321	rORF5	0	-	13270	13321	19,123,228	1	51,	0,
KC465951.1	13381	13417	rORF6	0	-	13381	13417	228,123,19	1	36,	0,
KC465951.1	17288	17300	rORF7	0	+	17288	17300	19,123,228	1	12,	0,
KC465951.1	17516	17570	rORF8	0	+	17516	17570	228,123,19	1	54,	0,
KC465951.1	17557	17578	rORF9	0	+	17557	17578	228,123,19	1	21,	0,
KC465951.1	17583	17646	rORF10	0	+	17583	17646	228,123,19	1	63,	0,
KC465951.1	18613	18625	rORF11	0	+	18613	18625	228,123,19	1	12,	0,
KC465951.1	18717	18753	rORF12	0	+	18717	18753	19,123,228	1	36,	0,
KC465951.1	18742	18790	rORF13	0	+	18742	18790	19,123,228	1	48,	0,
KC465951.1	19156	19183	rORF14	0	-	19156	19183	19,123,228	1	27,	0,
KC465951.1	19309	19372	rORF15	0	-	19309	19372	228,123,19	1	63,	0,
KC465951.1	19461	19500	rORF16	0	+	19461	19500	228,123,19	1	39,	0,
KC465951.1	19509	19557	rORF17	0	+	19509	19557	19,123,228	1	48,	0,
KC465951.1	19645	19687	rORF18	0	+	19645	19687	19,123,228	1	42,	0,
KC465951.1	19666	19717	rORF19	0	-	19666	19717	19,123,228	1	51,	0,
KC465951.1	20076	20100	rORF20	0	-	20076	20100	228,123,19	1	24,	0,
KC465951.1	23369	23408	rORF21	0	+	23369	23408	228,123,19	1	39,	0,
KC465951.1	23468	23528	rORF22	0	+	23468	23528	19,123,228	1	60,	0,
KC465951.1	26048	26060	rORF23	0	-	26048	26060	228,123,19	1	12,	0,
KC465951.1	26119	26131	rORF24	0	-	26119	26131	19,123,228	1	12,	0,
KC465951.1	28094	28232	rORF25	0	+	28094	28232	228,123,19	2	23,1,	0,137,
KC465951.1	28100	28232	rORF26	0	+	28100	28232	228,123,19	2	17,1,	0,131,
KC465951.1	28258	28303	rORF27	0	+	28258	28303	228,123,19	1	45,	0,
KC465951.1	28264	28303	rORF28	0	+	28264	28303	19,123,228	1	39,	0,
KC465951.1	28451	28457	rORF29	0	+	28451	28457	228,123,19	1	6,	0,
KC465951.1	30261	30279	rORF30	0	-	30261	30279	19,123,228	1	18,	0,
KC465951.1	30866	30890	rORF31	0	-	30866	30890	19,123,228	1	24,	0,
KC465951.1	33735	33783	rORF32	0	-	33735	33783	228,123,19	1	48,	0,
KC465951.1	35153	35168	rORF33	0	-	35153	35168	228,123,19	1	15,	0,
KC465951.1	35208	35226	rORF34	0	-	35208	35226	228,123,19	1	18,	0,
KC465951.1	35241	35274	rORF35	0	-	35241	35274	228,123,19	1	33,	0,
KC465951.1	35241	35289	rORF36	0	-	35241	35289	228,123,19	1	48,	0,
KC465951.1	36070	36115	rORF37	0	+	36070	36115	19,123,228	1	45,	0,
KC465951.1	37832	37889	rORF38	0	-	37832	37889	19,123,228	1	57,	0,
KC465951.1	38400	38421	rORF39	0	-	38400	38421	19,123,228	1	21,	0,
KC465951.1	39297	39306	rORF40	0	-	39297	39306	19,123,228	1	9,	0,
KC465951.1	39306	39327	rORF41	0	-	39306	39327	19,123,228	1	21,	0,
KC465951.1	39678	39720	rORF42	0	-	39678	39720	19,123,228	1	42,	0,
KC465951.1	41749	41764	rORF43	0	-	41749	41764	19,123,228	1	15,	0,
KC465951.1	42403	42430	rORF44	0	-	42403	42430	19,123,228	1	27,	0,
KC465951.1	42533	42548	rORF45	0	-	42533	42548	19,123,228	1	15,	0,
KC465951.1	42580	42595	rORF46	0	-	42580	42595	19,123,228	1	15,	0,
KC465951.1	42704	42734	rORF47	0	-	42704	42734	19,123,228	1	30,	0,
KC465951.1	42961	42997	rORF48	0	-	42961	42997	19,123,228	1	36,	0,
KC465951.1	44156	44186	rORF49	0	-	44156	44186	19,123,228	1	30,	0,
KC465951.1	44836	44848	rORF50	0	+	44836	44848	19,123,228	1	12,	0,
KC465951.1	45101	45128	rORF51	0	+	45101	45128	228,123,19	1	27,	0,
KC465951.1	51753	51768	rORF52	0	-	51753	51768	228,123,19	1	15,	0,
KC465951.1	51837	51855	rORF53	0	-	51837	51855	228,123,19	1	18,	0,
KC465951.1	51823	51871	rORF54	0	-	51823	51871	228,123,19	1	48,	0,
KC465951.1	51870	51894	rORF55	0	-	51870	51894	228,123,19	1	24,	0,
KC465951.1	53223	53265	rORF56	0	+	53223	53265	19,123,228	1	42,	0,
KC465951.1	54030	54042	rORF57	0	+	54030	54042	228,123,19	1	12,	0,
KC465951.1	54062	54098	rORF58	0	+	54062	54098	19,123,228	1	36,	0,
KC465951.1	54370	54421	rORF59	0	-	54370	54421	19,123,228	1	51,	0,
KC465951.1	55632	55686	rORF60	0	+	55632	55686	228,123,19	1	54,	0,
KC465951.1	55701	55749	rORF61	0	+	55701	55749	228,123,19	1	48,	0,
KC465951.1	59676	59697	rORF62	0	-	59676	59697	19,123,228	1	21,	0,
KC465951.1	59922	59931	rORF63	0	-	59922	59931	228,123,19	1	9,	0,
KC465951.1	60637	60655	rORF64	0	+	60637	60655	19,123,228	1	18,	0,
KC465951.1	63443	63461	rORF65	0	+	63443	63461	19,123,228	1	18,	0,
KC465951.1	65468	65477	rORF66	0	+	65468	65477	228,123,19	1	9,	0,
KC465951.1	65703	65712	rORF67	0	+	65703	65712	19,123,228	1	9,	0,
KC465951.1	67687	67726	rORF68	0	+	67687	67726	19,123,228	1	39,	0,
KC465951.1	68200	68227	rORF69	0	+	68200	68227	228,123,19	1	27,	0,
KC465951.1	69766	69784	rORF70	0	+	69766	69784	19,123,228	1	18,	0,
KC465951.1	70304	70367	rORF71	0	-	70304	70367	19,123,228	1	63,	0,
KC465951.1	70445	70460	rORF72	0	-	70445	70460	19,123,228	1	15,	0,
KC465951.1	73413	73428	rORF73	0	+	73413	73428	19,123,228	1	15,	0,
KC465951.1	73540	73570	rORF74	0	+	73540	73570	19,123,228	1	30,	0,
KC465951.1	74651	74675	rORF75	0	+	74651	74675	228,123,19	1	24,	0,
KC465951.1	74820	74832	rORF76	0	+	74820	74832	19,123,228	1	12,	0,
KC465951.1	74981	75246	rORF77	0	+	74981	75246	228,123,19	2	50,4,	0,261,
KC465951.1	74981	77873	rORF78	0	+	74981	77873	228,123,19	2	50,13,	0,2879,
KC465951.1	75253	75292	rORF79	0	+	75253	75292	228,123,19	1	39,	0,
KC465951.1	75758	75797	rORF80	0	-	75758	75797	19,123,228	1	39,	0,
KC465951.1	77177	77222	rORF81	0	+	77177	77222	19,123,228	1	45,	0,
KC465951.1	78255	78264	rORF82	0	-	78255	78264	228,123,19	1	9,	0,
KC465951.1	80007	80049	rORF83	0	-	80007	80049	19,123,228	1	42,	0,
KC465951.1	82037	82097	rORF84	0	+	82037	82097	19,123,228	1	60,	0,
KC465951.1	82504	82516	rORF85	0	+	82504	82516	19,123,228	1	12,	0,
KC465951.1	82530	82548	rORF86	0	+	82530	82548	19,123,228	1	18,	0,
KC465951.1	82563	82575	rORF87	0	-	82563	82575	19,123,228	1	12,	0,
KC465951.1	84486	84540	rORF88	0	+	84486	84540	19,123,228	1	54,	0,
KC465951.1	85035	85053	rORF89	0	+	85035	85053	228,123,19	1	18,	0,
KC465951.1	85251	85281	rORF90	0	+	85251	85281	19,123,228	1	30,	0,
KC465951.1	85640	85697	rORF91	0	-	85640	85697	19,123,228	1	57,	0,
KC465951.1	87237	87249	rORF92	0	+	87237	87249	19,123,228	1	12,	0,
KC465951.1	88764	88800	rORF93	0	-	88764	88800	19,123,228	1	36,	0,
KC465951.1	89893	89941	rORF94	0	-	89893	89941	228,123,19	1	48,	0,
KC465951.1	89937	89949	rORF95	0	-	89937	89949	228,123,19	1	12,	0,
KC465951.1	90086	90101	rORF96	0	-	90086	90101	228,123,19	1	15,	0,
KC465951.1	90191	90245	rORF97	0	-	90191	90245	19,123,228	1	54,	0,
KC465951.1	90618	90642	rORF98	0	-	90618	90642	228,123,19	1	24,	0,
KC465951.1	91062	91119	rORF99	0	-	91062	91119	228,123,19	1	57,	0,
KC465951.1	91527	91542	rORF100	0	-	91527	91542	228,123,19	1	15,	0,
KC465951.1	91665	91692	rORF101	0	-	91665	91692	228,123,19	1	27,	0,
KC465951.1	93713	93764	rORF102	0	+	93713	93764	228,123,19	1	51,	0,
KC465951.1	94174	94222	rORF103	0	-	94174	94222	19,123,228	1	48,	0,
KC465951.1	96214	96241	rORF104	0	+	96214	96241	228,123,19	1	27,	0,
KC465951.1	99206	99221	rORF105	0	+	99206	99221	19,123,228	1	15,	0,
KC465951.1	100396	100417	rORF106	0	+	100396	100417	19,123,228	1	21,	0,
KC465951.1	102555	102609	rORF107	0	-	102555	102609	228,123,19	1	54,	0,
KC465951.1	105540	105576	rORF108	0	+	105540	105576	228,123,19	1	36,	0,
KC465951.1	106649	106661	rORF109	0	+	106649	106661	19,123,228	1	12,	0,
KC465951.1	106883	106889	rORF110	0	+	106883	106889	228,123,19	1	6,	0,
KC465951.1	106938	106959	rORF111	0	+	106938	106959	19,123,228	1	21,	0,
KC465951.1	108379	108397	rORF112	0	-	108379	108397	228,123,19	1	18,	0,
KC465951.1	108379	108409	rORF113	0	-	108379	108409	228,123,19	1	30,	0,
KC465951.1	108379	108427	rORF114	0	-	108379	108427	228,123,19	1	48,	0,
KC465951.1	108441	108474	rORF115	0	-	108441	108474	228,123,19	1	33,	0,
KC465951.1	108511	108538	rORF116	0	-	108511	108538	19,123,228	1	27,	0,
KC465951.1	109649	109682	rORF117	0	+	109649	109682	19,123,228	1	33,	0,
KC465951.1	109928	109955	rORF118	0	+	109928	109955	19,123,228	1	27,	0,
KC465951.1	115452	115467	rORF119	0	-	115452	115467	19,123,228	1	15,	0,
KC465951.1	117520	117583	rORF120	0	-	117520	117583	19,123,228	1	63,	0,
KC465951.1	117655	117667	rORF121	0	-	117655	117667	19,123,228	1	12,	0,
KC465951.1	117681	117806	rORF122	0	-	117681	117806	228,123,19	2	24,6,	0,119,
KC465951.1	117802	117820	rORF123	0	-	117802	117820	228,123,19	1	18,	0,
KC465951.1	118487	118505	rORF124	0	-	118487	118505	19,123,228	1	18,	0,
KC465951.1	119468	119480	rORF125	0	-	119468	119480	19,123,228	1	12,	0,
KC465951.1	119533	119551	rORF126	0	-	119533	119551	19,123,228	1	18,	0,
KC465951.1	120084	120123	rORF127	0	+	120084	120123	19,123,228	1	39,	0,
KC465951.1	122059	122104	rORF128	0	-	122059	122104	19,123,228	1	45,	0,
KC465951.1	123605	123650	rORF129	0	-	123605	123650	228,123,19	1	45,	0,
KC465951.1	123858	123897	rORF130	0	-	123858	123897	228,123,19	1	39,	0,
KC465951.1	125047	125083	rORF131	0	-	125047	125083	228,123,19	1	36,	0,
KC465951.1	125197	125242	rORF132	0	+	125197	125242	19,123,228	1	45,	0,
KC465951.1	125251	125281	rORF133	0	-	125251	125281	19,123,228	1	30,	0,
KC465951.1	135318	135372	rORF134	0	+	135318	135372	19,123,228	1	54,	0,
KC465951.1	135603	135618	rORF135	0	+	135603	135618	19,123,228	1	15,	0,
KC465951.1	136651	136666	rORF136	0	-	136651	136666	228,123,19	1	15,	0,
KC465951.1	136937	136997	rORF137	0	-	136937	136997	228,123,19	1	60,	0,
KC465951.1	138758	138770	rORF138	0	+	138758	138770	19,123,228	1	12,	0,
KC465951.1	143075	143087	rORF139	0	+	143075	143087	228,123,19	1	12,	0,
KC465951.1	145317	145353	rORF140	0	-	145317	145353	19,123,228	1	36,	0,
KC465951.1	147818	148083	rORF141	0	-	147818	148083	228,123,19	2	6,18,	0,247,
