## Supplementary material for "Comprehensive Annotations of Human Herpesvirus 6A and 6B Genomes Reveal Novel and Conserved Genomic Features": File S2

AF157706.1	9623	10715	ORF1C_(U2)	0	-	9623	10715	0,160,0	1	1092,	0,
AF157706.1	9623	10448	ORF1C.iORF1	0	-	9623	10448	19,123,228	1	825,	0,
AF157706.1	10296	10587	ORF1C.iORF2	0	-	10296	10587	19,123,228	1	291,	0,
AF157706.1	11044	12205	ORF2C_(U3)	0	-	11044	12205	150,150,150	1	1161,	0,
AF157706.1	11044	11332	ORF2C.iORF1	0	-	11044	11332	228,123,19	1	288,	0,
AF157706.1	11044	11509	ORF2C.iORF2	0	-	11044	11509	228,123,19	1	465,	0,
AF157706.1	11044	11593	ORF2C.iORF3	0	-	11044	11593	228,123,19	1	549,	0,
AF157706.1	12432	14040	ORF3C_(U4)	0	-	12432	14040	150,150,150	1	1608,	0,
AF157706.1	14158	18033	ORF4C	0	-	14158	18033	19,123,228	3	1642,976,1063,	0,1731,2812,
AF157706.1	14181	14277	ORF4C.iORF1	0	-	14181	14277	228,123,19	1	96,	0,
AF157706.1	14406	14502	ORF4C.iORF2	0	-	14406	14502	19,123,228	1	96,	0,
AF157706.1	18173	18275	ORF5W	0	+	18173	18275	228,123,19	1	102,	0,
AF157706.1	18196	18313	ORF6W	0	+	18196	18313	19,123,228	1	117,	0,
AF157706.1	18235	18313	ORF6W.iORF1	0	+	18235	18313	19,123,228	1	78,	0,
AF157706.1	18178	18493	ORF7C_(U9)	0	-	18178	18493	150,150,150	1	315,	0,
AF157706.1	18178	18259	ORF7C.iORF1	0	-	18178	18259	19,123,228	1	81,	0,
AF157706.1	18542	20054	ORF8W_(U10)	0	+	18542	20054	0,160,0	1	1512,	0,
AF157706.1	19628	20054	ORF8W.iORF1	0	+	19628	20054	228,123,19	1	426,	0,
AF157706.1	19706	20054	ORF8W.iORF2	0	+	19706	20054	228,123,19	1	348,	0,
AF157706.1	19784	20054	ORF8W.iORF3	0	+	19784	20054	228,123,19	1	270,	0,
AF157706.1	18506	19235	ORF9C	0	-	18506	19235	19,123,228	2	26,43,	0,686,
AF157706.1	19219	19291	ORF10C	0	-	19219	19291	228,123,19	1	72,	0,
AF157706.1	20381	20459	ORF11W	0	+	20381	20459	228,123,19	1	78,	0,
AF157706.1	19957	22534	ORF12C_(U11)	0	-	19957	22534	150,150,150	1	2577,	0,
AF157706.1	19957	20071	ORF12C.iORF1	0	-	19957	20071	19,123,228	1	114,	0,
AF157706.1	22635	23330	ORF13W_(U12)	0	+	22635	23330	0,160,0	2	33,585,	0,110,
AF157706.1	23855	24179	ORF14W_(U13)	0	+	23855	24179	150,150,150	1	324,	0,
AF157706.1	25260	26109	ORF15W	0	+	25260	26109	228,123,19	1	849,	0,
AF157706.1	26142	27048	ORF16C_(U15)	0	-	26142	27048	0,160,0	3	186,73,317,	0,357,589,
AF157706.1	27162	27246	ORF17C	0	-	27162	27246	19,123,228	1	84,	0,
AF157706.1	27329	28421	ORF18C_(U17)	0	-	27329	28421	0,160,0	2	776,229,	0,863,
AF157706.1	29600	30485	ORF19C_(U18)	0	-	29600	30485	0,160,0	1	885,	0,
AF157706.1	29600	30470	ORF19C.iORF1	0	-	29600	30470	19,123,228	1	870,	0,
AF157706.1	30497	31920	ORF20C_(U19)	0	-	30497	31920	150,150,150	2	43,1166,	0,257,
AF157706.1	30497	31527	ORF20C.iORF1	0	-	30497	31527	19,123,228	2	43,773,	0,257,
AF157706.1	32144	33449	ORF21C_(U20)	0	-	32144	33449	150,150,150	1	1305,	0,
AF157706.1	33451	34753	ORF22C	0	-	33451	34753	19,123,228	1	1302,	0,
AF157706.1	34850	35459	ORF23C_(U22)	0	-	34850	35459	150,150,150	1	609,	0,
AF157706.1	35486	36347	ORF24C	0	-	35486	36347	19,123,228	1	861,	0,
AF157706.1	35486	35951	ORF24C.iORF1	0	-	35486	35951	19,123,228	1	465,	0,
AF157706.1	36139	36211	ORF24C.iORF2	0	-	36139	36211	228,123,19	1	72,	0,
AF157706.1	35486	36245	ORF24C.iORF3	0	-	35486	36245	228,123,19	1	759,	0,
AF157706.1	36510	36777	ORF25C_(U24)	0	-	36510	36777	0,160,0	1	267,	0,
AF157706.1	36795	36969	ORF26C_(U24A)	0	-	36795	36969	0,160,0	1	174,	0,
AF157706.1	36929	37936	ORF27C	0	-	36929	37936	19,123,228	2	2,907,	0,100,
AF157706.1	37518	37791	ORF27C.iORF1	0	-	37518	37791	19,123,228	1	273,	0,
AF157706.1	38043	38931	ORF28C_(U26)	0	-	38043	38931	0,160,0	1	888,	0,
AF157706.1	38918	40019	ORF29C_(U27)	0	-	38918	40019	0,160,0	1	1101,	0,
AF157706.1	38918	39044	ORF29C.iORF1	0	-	38918	39044	19,123,228	1	126,	0,
AF157706.1	40134	42549	ORF30C_(U28)	0	-	40134	42549	150,150,150	1	2415,	0,
AF157706.1	40134	40455	ORF30C.iORF1	0	-	40134	40455	228,123,19	1	321,	0,
AF157706.1	43439	46247	ORF31W	0	+	43439	46247	19,123,228	1	2808,	0,
AF157706.1	45455	46247	ORF31W.iORF1	0	+	45455	46247	228,123,19	1	792,	0,
AF157706.1	46091	46247	ORF31W.iORF2	0	+	46091	46247	19,123,228	1	156,	0,
AF157706.1	42571	43471	ORF32C_(U29)	0	-	42571	43471	0,160,0	1	900,	0,
AF157706.1	46264	52498	ORF33W_(U31)	0	+	46264	52498	150,150,150	1	6234,	0,
AF157706.1	52571	52841	ORF34C_(U32)	0	-	52571	52841	0,160,0	1	270,	0,
AF157706.1	52842	53160	ORF35C	0	-	52842	53160	19,123,228	1	318,	0,
AF157706.1	52842	52983	ORF35C.iORF1	0	-	52842	52983	228,123,19	1	141,	0,
AF157706.1	52842	52998	ORF35C.iORF2	0	-	52842	52998	228,123,19	1	156,	0,
AF157706.1	52954	53026	ORF35C.iORF3	0	-	52954	53026	228,123,19	1	72,	0,
AF157706.1	54205	55036	ORF36C_(U34)	0	-	54205	55036	0,160,0	1	831,	0,
AF157706.1	55052	55370	ORF37C	0	-	55052	55370	19,123,228	1	318,	0,
AF157706.1	55371	56826	ORF38W_(U36)	0	+	55371	56826	0,160,0	1	1455,	0,
AF157706.1	55589	55766	ORF38W.iORF1	0	+	55589	55766	19,123,228	1	177,	0,
AF157706.1	56765	56903	ORF39W	0	+	56765	56903	228,123,19	1	138,	0,
AF157706.1	56829	57624	ORF40W_(U37)	0	+	56829	57624	150,150,150	1	795,	0,
AF157706.1	57669	60708	ORF41C_(U38)	0	-	57669	60708	150,150,150	1	3039,	0,
AF157706.1	57669	58773	ORF41C.iORF1	0	-	57669	58773	19,123,228	1	1104,	0,
AF157706.1	60707	63200	ORF42C_(U39)	0	-	60707	63200	150,150,150	1	2493,	0,
AF157706.1	63153	65334	ORF43C_(U40)	0	-	63153	65334	0,160,0	1	2181,	0,
AF157706.1	66553	66619	ORF44W	0	+	66553	66619	228,123,19	1	66,	0,
AF157706.1	68296	68422	ORF45W	0	+	68296	68422	19,123,228	1	126,	0,
AF157706.1	65341	68740	ORF46C_(U41)	0	-	65341	68740	0,160,0	1	3399,	0,
AF157706.1	70102	71653	ORF47C_(U42)	0	-	70102	71653	150,150,150	1	1551,	0,
AF157706.1	71902	72007	ORF48W	0	+	71902	72007	19,123,228	1	105,	0,
AF157706.1	71863	71938	ORF49C	0	-	71863	71938	19,123,228	1	75,	0,
AF157706.1	72850	72997	ORF50W	0	+	72850	72997	19,123,228	1	147,	0,
AF157706.1	74158	75776	ORF51W	0	+	74158	75776	19,123,228	3	79,189,101,	0,781,1517,
AF157706.1	74158	76045	ORF52W	0	+	74158	76045	19,123,228	3	79,189,35,	0,781,1852,
AF157706.1	71877	74460	ORF53C_(U43)	0	-	71877	74460	150,150,150	1	2583,	0,
AF157706.1	72406	72604	ORF53C.iORF1	0	-	72406	72604	19,123,228	1	198,	0,
AF157706.1	74484	74583	ORF54W	0	+	74484	74583	19,123,228	1	99,	0,
AF157706.1	74500	75776	ORF55W	0	+	74500	75776	19,123,228	2	628,101,	0,1175,
AF157706.1	74500	76045	ORF56W	0	+	74500	76045	19,123,228	2	628,35,	0,1510,
AF157706.1	75791	75860	ORF57W	0	+	75791	75860	19,123,228	1	69,	0,
AF157706.1	76020	78434	ORF58W	0	+	76020	78434	228,123,19	2	50,31,	0,2383,
AF157706.1	76020	95034	ORF59W	0	+	76020	95034	228,123,19	2	50,247,	0,18767,
AF157706.1	76345	76600	ORF60W_(U46)	0	+	76345	76600	0,160,0	1	255,	0,
AF157706.1	76782	78999	ORF61C_(U47)	0	-	76782	78999	0,160,0	1	2217,	0,
AF157706.1	79081	79255	ORF62W	0	+	79081	79255	19,123,228	1	174,	0,
AF157706.1	79264	81349	ORF63C_(U48)	0	-	79264	81349	0,160,0	1	2085,	0,
AF157706.1	81263	81362	ORF64C	0	-	81263	81362	19,123,228	1	99,	0,
AF157706.1	81507	82266	ORF65W_(U49)	0	+	81507	82266	0,160,0	1	759,	0,
AF157706.1	82042	83710	ORF66W_(U50)	0	+	82042	83710	150,150,150	1	1668,	0,
AF157706.1	83503	83710	ORF66W.iORF1	0	+	83503	83710	19,123,228	1	207,	0,
AF157706.1	83781	83910	ORF67W	0	+	83781	83910	19,123,228	1	129,	0,
AF157706.1	83807	84713	ORF68W_(U51)	0	+	83807	84713	150,150,150	1	906,	0,
AF157706.1	83767	83845	ORF69C	0	-	83767	83845	228,123,19	1	78,	0,
AF157706.1	84780	84888	ORF70W	0	+	84780	84888	19,123,228	1	108,	0,
AF157706.1	84731	85508	ORF71C_(U52)	0	-	84731	85508	0,160,0	1	777,	0,
AF157706.1	84731	85205	ORF71C.iORF1	0	-	84731	85205	19,123,228	1	474,	0,
AF157706.1	85514	87101	ORF72W_(U53)	0	+	85514	87101	0,160,0	1	1587,	0,
AF157706.1	86270	87101	ORF72W.iORF1	0	+	86270	87101	228,123,19	1	831,	0,
AF157706.1	86300	87101	ORF72W.iORF2	0	+	86300	87101	228,123,19	1	801,	0,
AF157706.1	86309	87101	ORF72W.iORF3	0	+	86309	87101	228,123,19	1	792,	0,
AF157706.1	86366	87101	ORF72W.iORF4	0	+	86366	87101	19,123,228	1	735,	0,
AF157706.1	87335	88715	ORF73C_(U54)	0	-	87335	88715	0,160,0	1	1380,	0,
AF157706.1	90271	91162	ORF74C_(U56)	0	-	90271	91162	0,160,0	1	891,	0,
AF157706.1	91089	91176	ORF75C	0	-	91089	91176	228,123,19	1	87,	0,
AF157706.1	91163	95201	ORF76C_(U57)	0	-	91163	95201	0,160,0	1	4038,	0,
AF157706.1	91163	92639	ORF76C.iORF1	0	-	91163	92639	228,123,19	1	1476,	0,
AF157706.1	93903	94026	ORF76C.iORF2	0	-	93903	94026	228,123,19	1	123,	0,
AF157706.1	97539	98580	ORF77W	0	+	97539	98580	19,123,228	1	1041,	0,
AF157706.1	99715	99979	ORF78W_(U62)	0	+	99715	99979	0,160,0	1	264,	0,
AF157706.1	100418	100577	ORF79W	0	+	100418	100577	228,123,19	1	159,	0,
AF157706.1	100427	100577	ORF79W.iORF1	0	+	100427	100577	228,123,19	1	150,	0,
AF157706.1	100554	101883	ORF80W_(U64)	0	+	100554	101883	150,150,150	1	1329,	0,
AF157706.1	101839	102847	ORF81W_(U65)	0	+	101839	102847	0,160,0	1	1008,	0,
AF157706.1	98576	103784	ORF82C_(U66)	0	-	98576	103784	0,160,0	2	1128,873,	0,4335,
AF157706.1	103814	103922	ORF83C	0	-	103814	103922	228,123,19	1	108,	0,
AF157706.1	103831	103900	ORF83C.iORF1	0	-	103831	103900	228,123,19	1	69,	0,
AF157706.1	104674	104854	ORF84W	0	+	104674	104854	228,123,19	1	180,	0,
AF157706.1	104681	104756	ORF84W.iORF1	0	+	104681	104756	19,123,228	1	75,	0,
AF157706.1	104712	104817	ORF84W.iORF2	0	+	104712	104817	19,123,228	1	105,	0,
AF157706.1	104816	105161	ORF85W_(U68)	0	+	104816	105161	0,160,0	1	345,	0,
AF157706.1	105163	106855	ORF86W_(U69)	0	+	105163	106855	0,160,0	1	1692,	0,
AF157706.1	105331	106855	ORF86W.iORF1	0	+	105331	106855	19,123,228	1	1524,	0,
AF157706.1	106862	108329	ORF87W_(U70)	0	+	106862	108329	0,160,0	1	1467,	0,
AF157706.1	107678	108329	ORF87W.iORF1	0	+	107678	108329	228,123,19	1	651,	0,
AF157706.1	107687	108329	ORF87W.iORF2	0	+	107687	108329	228,123,19	1	642,	0,
AF157706.1	107711	108329	ORF87W.iORF3	0	+	107711	108329	228,123,19	1	618,	0,
AF157706.1	107735	108329	ORF87W.iORF4	0	+	107735	108329	19,123,228	1	594,	0,
AF157706.1	107798	108329	ORF87W.iORF5	0	+	107798	108329	228,123,19	1	531,	0,
AF157706.1	107822	108329	ORF87W.iORF6	0	+	107822	108329	228,123,19	1	507,	0,
AF157706.1	107879	108329	ORF87W.iORF7	0	+	107879	108329	228,123,19	1	450,	0,
AF157706.1	108152	108329	ORF87W.iORF8	0	+	108152	108329	228,123,19	1	177,	0,
AF157706.1	108265	108511	ORF88W_(U71)	0	+	108265	108511	0,160,0	1	246,	0,
AF157706.1	108592	109627	ORF89C_(U72)	0	-	108592	109627	0,160,0	1	1035,	0,
AF157706.1	109639	111982	ORF90W_(U73)	0	+	109639	111982	150,150,150	1	2343,	0,
AF157706.1	111022	111982	ORF90W.iORF1	0	+	111022	111982	228,123,19	1	960,	0,
AF157706.1	109672	109738	ORF91C	0	-	109672	109738	228,123,19	1	66,	0,
AF157706.1	110682	110751	ORF92C	0	-	110682	110751	19,123,228	1	69,	0,
AF157706.1	111950	113939	ORF93W_(U74)	0	+	111950	113939	150,150,150	1	1989,	0,
AF157706.1	113973	114723	ORF94C_(U75)	0	-	113973	114723	0,160,0	1	750,	0,
AF157706.1	116414	118889	ORF95W_(U77)	0	+	116414	118889	150,150,150	1	2475,	0,
AF157706.1	114631	116620	ORF96C_(U76)	0	-	114631	116620	150,150,150	1	1989,	0,
AF157706.1	114631	114784	ORF96C.iORF1	0	-	114631	114784	228,123,19	1	153,	0,
AF157706.1	114631	114802	ORF96C.iORF2	0	-	114631	114802	228,123,19	1	171,	0,
AF157706.1	114631	116569	ORF96C.iORF3	0	-	114631	116569	19,123,228	1	1938,	0,
AF157706.1	118920	120702	ORF97C	0	-	118920	120702	19,123,228	2	81,45,	0,1737,
AF157706.1	119115	120702	ORF98C	0	-	119115	120702	19,123,228	2	42,45,	0,1542,
AF157706.1	121485	123106	ORF99W_(U79)	0	+	121485	123106	150,150,150	3	631,200,612,	0,727,1009,
AF157706.1	121485	122523	ORF99W.iORF1	0	+	121485	122523	19,123,228	3	631,120,29,	0,727,1009,
AF157706.1	121485	122984	ORF99W.iORF2	0	+	121485	122984	19,123,228	3	631,120,218,	0,727,1281,
AF157706.1	123020	123137	ORF100W	0	+	123020	123137	228,123,19	1	117,	0,
AF157706.1	123149	123917	ORF101C_(U81)	0	-	123149	123917	0,160,0	1	768,	0,
AF157706.1	123992	124745	ORF102C_(U82)	0	-	123992	124745	150,150,150	1	753,	0,
AF157706.1	124849	125178	ORF103C	0	-	124849	125178	19,123,228	2	140,112,	0,217,
AF157706.1	124849	125112	ORF103C.iORF1	0	-	124849	125112	19,123,228	2	140,46,	0,217,
AF157706.1	124849	125160	ORF103C.iORF2	0	-	124849	125160	19,123,228	2	140,94,	0,217,
AF157706.1	125267	126296	ORF104C_(U84)	0	-	125267	126296	0,160,0	1	1029,	0,
AF157706.1	125267	125678	ORF104C.iORF1	0	-	125267	125678	19,123,228	1	411,	0,
AF157706.1	126323	127202	ORF105C_(U85)	0	-	126323	127202	0,160,0	1	879,	0,
AF157706.1	126943	127009	ORF105C.iORF1	0	-	126943	127009	19,123,228	1	66,	0,
AF157706.1	127331	127469	ORF106C	0	-	127331	127469	19,123,228	1	138,	0,
AF157706.1	135002	138436	ORF107C_(U90)	0	-	135002	138436	150,150,150	3	2930,212,95,	0,3040,3339,
AF157706.1	144639	148278	ORF108W_(U95)	0	+	144639	148278	150,150,150	1	3639,	0,
AF157706.1	148664	149504	ORF109C	0	-	148664	149504	19,123,228	3	247,129,173,	0,376,667,
AF157706.1	148664	149504	ORF109C.iORF1	0	-	148664	149504	19,123,228	2	247,173,	0,667,
AF157706.1	149118	149504	ORF109C.iORF2	0	-	149118	149504	19,123,228	2	34,173,	0,213,
AF157706.1	151113	151218	ORF110C	0	-	151113	151218	19,123,228	1	105,	0,
AF157706.1	148664	152325	ORF111C_(U100)	0	-	148664	152325	0,160,0	10	247,129,10,161,114,108,78,336,282,386,	0,376,667,1183,1494,1704,1922,2121,2861,3275,
AF157706.1	148664	150268	ORF111C.iORF1	0	-	148664	150268	228,123,19	4	247,10,161,110,	0,667,1183,1494,
AF157706.1	149118	150268	ORF111C.iORF2	0	-	149118	150268	228,123,19	4	34,10,161,110,	0,213,729,1040,
AF157706.1	148664	150268	ORF111C.iORF3	0	-	148664	150268	228,123,19	5	247,129,10,161,110,	0,376,667,1183,1494,
AF157706.1	150206	152325	ORF111C.iORF4	0	-	150206	152325	19,123,228	6	58,108,78,336,282,386,	0,162,380,579,1319,1733,
AF157706.1	148664	152325	ORF111C.iORF5	0	-	148664	152325	19,123,228	9	247,10,161,114,108,78,336,282,386,	0,667,1183,1494,1704,1922,2121,2861,3275,
AF157706.1	149118	152325	ORF111C.iORF6	0	-	149118	152325	19,123,228	9	34,10,161,114,108,78,336,282,386,	0,213,729,1040,1250,1468,1667,2407,2821,
AF157706.1	14225	14255	rORF1	0	-	14225	14255	228,123,19	1	30,	0,
AF157706.1	15431	15443	rORF2	0	-	15431	15443	228,123,19	1	12,	0,
AF157706.1	16238	16295	rORF3	0	-	16238	16295	19,123,228	1	57,	0,
AF157706.1	18361	18394	rORF4	0	+	18361	18394	228,123,19	1	33,	0,
AF157706.1	18424	18478	rORF5	0	+	18424	18478	228,123,19	1	54,	0,
AF157706.1	18465	18486	rORF6	0	+	18465	18486	228,123,19	1	21,	0,
AF157706.1	18588	18600	rORF7	0	-	18588	18600	19,123,228	1	12,	0,
AF157706.1	20105	20120	rORF8	0	-	20105	20120	228,123,19	1	15,	0,
AF157706.1	20824	20854	rORF9	0	+	20824	20854	228,123,19	1	30,	0,
AF157706.1	25867	25891	rORF10	0	+	25867	25891	228,123,19	1	24,	0,
AF157706.1	27076	27088	rORF11	0	-	27076	27088	228,123,19	1	12,	0,
AF157706.1	29313	29358	rORF12	0	+	29313	29358	228,123,19	1	45,	0,
AF157706.1	29319	29358	rORF13	0	+	29319	29358	19,123,228	1	39,	0,
AF157706.1	30109	30136	rORF14	0	-	30109	30136	19,123,228	1	27,	0,
AF157706.1	31331	31349	rORF15	0	-	31331	31349	19,123,228	1	18,	0,
AF157706.1	34850	34862	rORF16	0	-	34850	34862	19,123,228	1	12,	0,
AF157706.1	35980	36001	rORF17	0	-	35980	36001	19,123,228	1	21,	0,
AF157706.1	36235	36250	rORF18	0	-	36235	36250	228,123,19	1	15,	0,
AF157706.1	36366	36372	rORF19	0	-	36366	36372	228,123,19	1	6,	0,
AF157706.1	36847	36874	rORF20	0	-	36847	36874	228,123,19	1	27,	0,
AF157706.1	38918	38969	rORF21	0	-	38918	38969	19,123,228	1	51,	0,
AF157706.1	39057	39063	rORF22	0	-	39057	39063	228,123,19	1	6,	0,
AF157706.1	40385	40406	rORF23	0	-	40385	40406	19,123,228	1	21,	0,
AF157706.1	42828	42843	rORF24	0	-	42828	42843	19,123,228	1	15,	0,
AF157706.1	43482	43509	rORF25	0	-	43482	43509	19,123,228	1	27,	0,
AF157706.1	43659	43674	rORF26	0	-	43659	43674	19,123,228	1	15,	0,
AF157706.1	43783	43813	rORF27	0	-	43783	43813	19,123,228	1	30,	0,
AF157706.1	52842	52905	rORF28	0	-	52842	52905	228,123,19	1	63,	0,
AF157706.1	52921	52939	rORF29	0	-	52921	52939	228,123,19	1	18,	0,
AF157706.1	53213	53225	rORF30	0	-	53213	53225	228,123,19	1	12,	0,
AF157706.1	55146	55182	rORF31	0	+	55146	55182	19,123,228	1	36,	0,
AF157706.1	55278	55287	rORF32	0	+	55278	55287	228,123,19	1	9,	0,
AF157706.1	56716	56770	rORF33	0	+	56716	56770	228,123,19	1	54,	0,
AF157706.1	56785	56833	rORF34	0	+	56785	56833	228,123,19	1	48,	0,
AF157706.1	61651	61666	rORF35	0	-	61651	61666	228,123,19	1	15,	0,
AF157706.1	63380	63392	rORF36	0	-	63380	63392	19,123,228	1	12,	0,
AF157706.1	64527	64545	rORF37	0	+	64527	64545	19,123,228	1	18,	0,
AF157706.1	66317	66368	rORF38	0	-	66317	66368	19,123,228	1	51,	0,
AF157706.1	66697	66727	rORF39	0	+	66697	66727	228,123,19	1	30,	0,
AF157706.1	66787	66796	rORF40	0	+	66787	66796	19,123,228	1	9,	0,
AF157706.1	67518	67536	rORF41	0	+	67518	67536	19,123,228	1	18,	0,
AF157706.1	69071	69095	rORF42	0	+	69071	69095	228,123,19	1	24,	0,
AF157706.1	69292	69337	rORF43	0	+	69292	69337	228,123,19	1	45,	0,
AF157706.1	69294	69330	rORF44	0	+	69294	69330	228,123,19	1	36,	0,
AF157706.1	70643	70691	rORF45	0	-	70643	70691	19,123,228	1	48,	0,
AF157706.1	70802	70820	rORF46	0	+	70802	70820	19,123,228	1	18,	0,
AF157706.1	71340	71403	rORF47	0	-	71340	71403	19,123,228	1	63,	0,
AF157706.1	71481	71496	rORF48	0	-	71481	71496	19,123,228	1	15,	0,
AF157706.1	72689	72722	rORF49	0	-	72689	72722	19,123,228	1	33,	0,
AF157706.1	74413	74467	rORF50	0	+	74413	74467	19,123,228	1	54,	0,
AF157706.1	74452	74467	rORF51	0	+	74452	74467	19,123,228	1	15,	0,
AF157706.1	75537	75594	rORF52	0	-	75537	75594	19,123,228	1	57,	0,
AF157706.1	75859	75871	rORF53	0	+	75859	75871	19,123,228	1	12,	0,
AF157706.1	76020	76285	rORF54	0	+	76020	76285	228,123,19	2	50,4,	0,261,
AF157706.1	76020	79085	rORF55	0	+	76020	79085	228,123,19	2	50,13,	0,3052,
AF157706.1	76292	76337	rORF56	0	+	76292	76337	228,123,19	1	45,	0,
AF157706.1	76802	76841	rORF57	0	-	76802	76841	19,123,228	1	39,	0,
AF157706.1	78389	78434	rORF58	0	+	78389	78434	19,123,228	1	45,	0,
AF157706.1	78461	78497	rORF59	0	+	78461	78497	19,123,228	1	36,	0,
AF157706.1	82004	82022	rORF60	0	+	82004	82022	228,123,19	1	18,	0,
AF157706.1	83249	83309	rORF61	0	+	83249	83309	19,123,228	1	60,	0,
AF157706.1	83745	83757	rORF62	0	+	83745	83757	19,123,228	1	12,	0,
AF157706.1	84701	84713	rORF63	0	+	84701	84713	19,123,228	1	12,	0,
AF157706.1	85701	85755	rORF64	0	+	85701	85755	19,123,228	1	54,	0,
AF157706.1	86250	86268	rORF65	0	+	86250	86268	228,123,19	1	18,	0,
AF157706.1	86316	86370	rORF66	0	+	86316	86370	228,123,19	1	54,	0,
AF157706.1	86331	86370	rORF67	0	+	86331	86370	228,123,19	1	39,	0,
AF157706.1	86466	86496	rORF68	0	+	86466	86496	19,123,228	1	30,	0,
AF157706.1	88506	88518	rORF69	0	+	88506	88518	19,123,228	1	12,	0,
AF157706.1	91163	91199	rORF70	0	-	91163	91199	228,123,19	1	36,	0,
AF157706.1	91163	91211	rORF71	0	-	91163	91211	228,123,19	1	48,	0,
AF157706.1	91336	91357	rORF72	0	-	91336	91357	228,123,19	1	21,	0,
AF157706.1	91638	91692	rORF73	0	-	91638	91692	228,123,19	1	54,	0,
AF157706.1	91888	91912	rORF74	0	-	91888	91912	228,123,19	1	24,	0,
AF157706.1	92332	92389	rORF75	0	-	92332	92389	228,123,19	1	57,	0,
AF157706.1	92935	92962	rORF76	0	-	92935	92962	228,123,19	1	27,	0,
AF157706.1	93313	93319	rORF77	0	-	93313	93319	228,123,19	1	6,	0,
AF157706.1	95444	95492	rORF78	0	-	95444	95492	19,123,228	1	48,	0,
AF157706.1	95568	95598	rORF79	0	-	95568	95598	228,123,19	1	30,	0,
AF157706.1	97304	97340	rORF80	0	+	97304	97340	19,123,228	1	36,	0,
AF157706.1	99656	99680	rORF81	0	+	99656	99680	228,123,19	1	24,	0,
AF157706.1	100482	100497	rORF82	0	+	100482	100497	19,123,228	1	15,	0,
AF157706.1	100541	100577	rORF83	0	+	100541	100577	19,123,228	1	36,	0,
AF157706.1	101608	101629	rORF84	0	+	101608	101629	19,123,228	1	21,	0,
AF157706.1	101672	101693	rORF85	0	+	101672	101693	19,123,228	1	21,	0,
AF157706.1	103831	103885	rORF86	0	-	103831	103885	228,123,19	1	54,	0,
AF157706.1	106819	106855	rORF87	0	+	106819	106855	228,123,19	1	36,	0,
AF157706.1	107388	107415	rORF88	0	+	107388	107415	19,123,228	1	27,	0,
AF157706.1	107529	107541	rORF89	0	+	107529	107541	19,123,228	1	12,	0,
AF157706.1	107742	107802	rORF90	0	+	107742	107802	19,123,228	1	60,	0,
AF157706.1	107928	107940	rORF91	0	+	107928	107940	228,123,19	1	12,	0,
AF157706.1	108162	108168	rORF92	0	+	108162	108168	228,123,19	1	6,	0,
AF157706.1	109734	109767	rORF93	0	-	109734	109767	228,123,19	1	33,	0,
AF157706.1	109804	109831	rORF94	0	-	109804	109831	19,123,228	1	27,	0,
AF157706.1	111221	111248	rORF95	0	+	111221	111248	19,123,228	1	27,	0,
AF157706.1	113518	113539	rORF96	0	+	113518	113539	228,123,19	1	21,	0,
AF157706.1	116745	116760	rORF97	0	-	116745	116760	19,123,228	1	15,	0,
AF157706.1	118928	118964	rORF98	0	-	118928	118964	19,123,228	1	36,	0,
AF157706.1	118928	118988	rORF99	0	-	118928	118988	228,123,19	1	60,	0,
AF157706.1	119404	119410	rORF100	0	-	119404	119410	228,123,19	1	6,	0,
AF157706.1	119774	119792	rORF101	0	-	119774	119792	19,123,228	1	18,	0,
AF157706.1	120785	120809	rORF102	0	-	120785	120809	19,123,228	1	24,	0,
AF157706.1	120840	120888	rORF103	0	-	120840	120888	19,123,228	1	48,	0,
AF157706.1	125208	125238	rORF104	0	-	125208	125238	228,123,19	1	30,	0,
AF157706.1	125835	125865	rORF105	0	-	125835	125865	19,123,228	1	30,	0,
AF157706.1	126439	126478	rORF106	0	-	126439	126478	228,123,19	1	39,	0,
AF157706.1	126541	126586	rORF107	0	+	126541	126586	19,123,228	1	45,	0,
AF157706.1	126595	126625	rORF108	0	-	126595	126625	19,123,228	1	30,	0,
AF157706.1	137877	137931	rORF109	0	+	137877	137931	19,123,228	1	54,	0,
AF157706.1	139282	139297	rORF110	0	-	139282	139297	228,123,19	1	15,	0,
AF157706.1	139417	139632	rORF111	0	-	139417	139632	228,123,19	2	1,56,	0,159,
