## Supplementary material for "Comprehensive Annotations of Human Herpesvirus 6A and 6B Genomes Reveal Novel and Conserved Genomic Features": File S4

AF157706.1	69121	69545	lnc1	0	+	69121	69545	145,65,110	1	424	0
AF157706.1	29111	29613	lnc2	0	+	29111	29613	145,65,110	3	60,81,161	0,175,341
AF157706.1	118815	120758	lnc3.01	0	-	118815	120758	145,65,110	3	186,63,101	0,279,1842
AF157706.1	119094	120758	lnc3.02	0	-	119094	120758	145,65,110	2	63,101	0,1563
AF157706.1	118815	120966	lnc3.03	0	-	118815	120966	145,65,110	3	186,63,309	0,279,1842
AF157706.1	119094	120966	lnc3.04	0	-	119094	120966	145,65,110	2	63,309	0,1563
AF157706.1	118815	120758	lnc3.05	0	-	118815	120758	145,65,110	2	186,101	0,1842
AF157706.1	118815	120966	lnc3.06	0	-	118815	120966	145,65,110	2	186,309	0,1842
AF157706.1	119157	120657	lnc3_intron	0	-	119157	120657	145,65,110	2	1500	0
